# Assessment of protein-protein interfaces in cryo-EM derived assemblies

**DOI:** 10.1101/2020.11.17.387068

**Authors:** Sony Malhotra, Agnel Praveen Joseph, Jeyan Thiyagalingam, Maya Topf

**Affiliations:** Institute of Structural and Molecular Biology, Department of Biological Sciences, Birkbeck College, University of London, Malet Street, London WC1E 7HX, United Kingdom; Scientific Computing Department, Science and Technology Facilities Council, Research Complex at Harwell, Didcot OX11 0FA, United Kingdom; Department of Engineering Sciences, Parks Road, Oxford, OX1 3PJ, United Kingdom; Centre for Structural Systems Biology, Heinrich-Pette-Institut, Leibniz-Institut fu□r Experimentelle Virologie and Universitätsklinikum Hamburg-Eppendorf (UKE), 22607 Hamburg, Germany

**Keywords:** Protein-protein complexes, cryo-EM, cryo-EM fitting, Assessment, Validation, Interface quality, Protein-protein interface

## Abstract

Structures of macromolecular assemblies derived from cryo-EM maps often contain errors that become more abundant with decreasing resolution. Despite efforts in the cryo-EM community to develop metrics for the map and atomistic model validation, thus far, no specific scoring metrics have been applied systematically to assess the interface between the assembly subunits. Here, we have assessed protein-protein interfaces in macromolecular assemblies derived by cryo-EM. To this end, we developed PI-score, a density-independent machine learning-based metric, trained using protein-protein interfaces’ features in high-resolution crystal structures. Using PI-score, we were able to identify errors at interfaces in the PDB-deposited cryo-EM structures (including SARS-CoV-2 complexes) and in the models submitted for cryo-EM targets in CASP13 and the EM model challenge. Some of the identified errors, especially at medium-to-low resolution structures, were not captured by density-based assessment scores. Our method can therefore provide a powerful complementary assessment tool for the increasing number of complexes solved by cryo-EM.
