## Supplementary material for "Assessment of protein-protein interfaces in cryo-EM derived assemblies": Table S6

### Sheet: Sheet1
Model ID	Interface chains	Model prediction: Class	PI-score
3jc6	6_2	0	-0.439205
3jd2	E_A	0	-0.0189801
5hx2	D_B	0	-0.0189801
5ire	E_A	0	-0.183076
5irx	E_D	0	-1.96215
5iz7	F_D	0	-0.531022
5jzh	E_C	0	-0.830541
5k7l	E_C	0	-0.721387
5kuf	F_B	0	-0.306351
5lnk	B_A	0	-0.345355
5lwg	H_G	0	-0.291811
5m3l	L_D	0	-0.27153
5nik	K_C	0	-0.264691
5tj5	I_A	0	-0.255223
5vc7	M_E	0	-0.249878
5vfo	N_F	0	-0.240548
5xmi	J_B	0	-0.21084
5xs7	B_A	0	-1.52034
5xtc	D_B	0	-0.98194
5xtd	c_3	0	-0.61812
5xte	g_5	0	-0.350547
5zvs	v_p	0	-1.33537
5zvt	Z_o	0	-0.38377
6a70	b_9	0	-0.177858
6a96	D_C	0	-0.0561051
6adq	C_B	0	-1.78684
6b23	K_J	0	-1.9189
6bq1	G_F	0	-1.67656
6c26	H_E	0	-1.16619
6c6l	L_I	0	-1.52399
6cde	D_A	0	-0.575054
6cdi	J_F	0	-1.42236
6cfw	K_I	0	-1.52994
6co8	D_B	0	-0.202219
6d03	M_I	0	-0.00777498
6d04	J_I	0	-0.041696
6d05	H_G	0	-0.226936
6d6t	G_F	0	-0.0794231
6d6u	J_H	0	-0.166388
6dfh	E_D	0	-0.781461
6dju	F_E	0	-0.0352114
6djv	P_B	0	-0.59816
6djy	C_A	0	-0.202289
6drd	E_D	0	-0.170484
6ds5	D_C	0	-0.163582
6eu2	G_A	0	-0.179141
6eu3	G_F	0	-0.171056
6f1t	F_E	0	-0.140576
6f36	r_P	0	-0.17894
6g2j	C_B	0	-0.350957
6g72	H_L	0	-0.476651
6gsi	l_b	0	-0.108014
6gyp	r_a	0	-0.64388
6gyu	r_a	0	-0.643845
	u_S	0	-0.0251857
	Y_O	0	-0.880829
	L_B	0	-1.60319
	4_2	0	-0.156897
	V_J	0	-1.12501
	B_A	0	-0.402068
	D_E	0	-0.877061
	D_C	0	-0.468577
	E_A	0	-0.717045
	Z_Y	0	-0.96749
	C_B	0	-0.254771
	B_A	0	-0.198601
	B_A	0	-0.32236
	A_B	0	-0.490215
	2_5	0	-0.411725
	Q_C	0	-0.07704
	8_2	0	-0.0520191
	E_F	0	-1.12655
	N_L	0	-1.51664
	J_M	0	-1.52865
	C_A	0	-0.328868
	D_B	0	-0.331454
	C_A	0	-0.456537
	D_B	0	-0.544845
	C_A	0	-0.322211
	D_B	0	-0.604271
	C_B	0	-1.15782
	B_A	0	-0.741803
	C_B	0	-0.897529
	J_G	0	-0.167907
	L_H	0	-0.091301
	K_I	0	-0.221225
	F_E	0	-0.823851
	F_E	0	-1.50874
	C_A	0	-0.202561
	I_B	0	-0.253878
	H_G	0	-0.0767428
	K_J	0	-0.159036
	J_I	0	-0.0871193
	I_A	0	-1.04787
	E_A	0	-0.0568544
	I_A	0	-1.38591
	n_m	0	-0.192784
	p_n	0	-1.57251
	F_E	0	-0.106937
	s_E	0	-0.546404
	a_X	0	-0.856245
	r_D	0	-0.397073
	c_O	0	-0.043579
	h_e	0	-0.743761
	H_A	0	-0.745765
	A_B	0	-0.746645
	A_B	0	-0.396469
3j5p	A_B	1	1.12736
3j5p	D_B	1	1.13696
3j5p	D_C	1	1.13657
3j5p	C_A	1	1.1486
3j5q	B_D	1	1.05509
3j5q	E_B	1	1.06298
3j5q	G_E	1	1.07628
3j5q	G_D	1	1.01586
3j9i	Y_H	1	1.4709
3j9i	K_V	1	1.54786
3j9i	1_M	1	1.55696
3j9i	L_2	1	1.59337
3j9i	J_W	1	1.5683
3j9i	N_Z	1	1.57596
3j9i	X_I	1	1.65471
3j9i	T_S	1	2.11305
3j9i	G_F	1	2.10164
3j9i	U_T	1	2.10283
3j9i	O_U	1	2.11736
3j9i	B_A	1	2.11871
3j9i	E_F	1	2.11715
3j9i	D_C	1	2.10789
3j9i	C_B	1	2.12263
3j9i	R_S	1	2.12364
3j9i	Q_P	1	2.11115
3j9i	R_Q	1	2.11471
3j9i	P_O	1	2.12657
3j9i	A_G	1	2.11942
3j9i	E_D	1	2.12148
3j9j	D_C	1	1.33256
3j9j	D_B	1	1.339
3j9j	C_A	1	1.34221
3j9j	B_A	1	1.31499
3ja7	K_J	1	1.35688
3ja7	E_D	1	1.35547
3ja7	F_E	1	1.35864
3ja7	J_I	1	1.35675
3ja7	I_H	1	1.3575
3ja7	L_A	1	1.35785
3ja7	L_K	1	1.35907
3ja7	C_B	1	1.35994
3ja7	H_G	1	1.35977
3ja7	G_F	1	1.36016
3ja7	D_C	1	1.35754
3ja7	B_A	1	1.36179
3ja8	6_2	1	0.965261
3ja8	7_3	1	0.924273
3ja8	5_3	1	0.974785
3ja8	5_2	1	1.07864
3ja8	6_4	1	1.05165
3ja8	7_4	1	1.03058
3jad	E_A	1	0.55536
3jad	C_B	1	0.611817
3jad	E_D	1	0.60232
3jad	B_A	1	0.562573
3jad	D_C	1	0.58148
3jae	E_A	1	0.119126
3jae	B_A	1	0.464402
3jae	C_B	1	0.356129
3jae	D_C	1	0.387377
3jae	E_D	1	0.378105
3jaf	B_A	1	0.00656387
3jaf	C_B	1	0.197844
3jaf	E_D	1	0.331301
3jaf	E_A	1	0.186556
3jaf	D_C	1	0.295047
3jaw	D_C	1	1.72401
3jaw	B_A	1	1.18641
3jbg	3_1	1	1.20266
3jbg	2_1	1	1.34527
3jbg	3_2	1	2.55494
3jbg	4_1	1	2.64595
3jbg	4_3	1	2.49401
3jc6	C_B	1	0.694177
3jc6	5_3	1	0.429915
3jc6	B_D	1	1.65071
3jc6	7_3	1	1.47801
3jc6	7_4	1	1.00907
3jc6	6_4	1	0.169297
3jc6	C_A	1	1.62943
3jc6	A_D	1	0.0745925
3jcf	E_D	1	1.12289
3jcf	E_A	1	1.11533
3jcf	D_C	1	1.10755
3jcf	C_B	1	1.13041
3jcf	B_A	1	1.08098
3jcz	D_B	1	0.881364
3jcz	F_C	1	0.892819
3jcz	E_A	1	0.92707
3jcz	F_D	1	1.33736
3jcz	C_B	1	1.35799
3jcz	C_A	1	1.36395
3jcz	F_E	1	1.30439
3jcz	B_A	1	1.32599
3jcz	E_D	1	1.35805
3jd0	F_D	1	0.488734
3jd0	C_B	1	0.496907
3jd0	F_E	1	0.506638
3jd0	E_D	1	0.485345
3jd0	C_A	1	0.518153
3jd0	B_A	1	0.494742
3jd0	E_A	1	1.35663
3jd0	D_B	1	1.35665
3jd0	F_C	1	1.37081
3jd1	C_B	1	0.329476
3jd1	F_D	1	0.354603
3jd1	C_A	1	0.362152
3jd1	B_A	1	0.351284
3jd1	E_D	1	0.358898
3jd1	F_E	1	0.367467
3jd1	E_A	1	1.06141
3jd1	F_C	1	1.07888
3jd1	D_B	1	1.10734
3jd2	F_D	1	0.560429
3jd2	C_B	1	0.567913
3jd2	F_E	1	0.567913
3jd2	E_D	1	0.57022
3jd2	C_A	1	0.590635
3jd2	B_A	1	0.590383
3jd2	F_C	1	0.040178
3jd3	C_B	1	1.26556
3jd3	B_A	1	1.28313
3jd3	E_D	1	1.30172
3jd3	F_D	1	1.28036
3jd3	C_A	1	1.29007
3jd3	F_E	1	1.3032
3jd3	E_A	1	1.51643
3jd3	D_B	1	1.51687
3jd3	F_C	1	1.55752
3jd4	F_D	1	0.94505
3jd4	F_E	1	0.947648
3jd4	C_B	1	0.965904
3jd4	E_D	1	0.968387
3jd4	C_A	1	0.979387
3jd4	B_A	1	0.985199
3jd4	F_C	1	2.09843
3jd4	D_B	1	2.09563
3jd4	E_A	1	2.11086
4ci0	C_B	1	1.4214
4ci0	B_A	1	1.26136
4ui9	Y_X	1	1.26095
5a0q	P_O	1	2.71763
5a0q	S_R	1	1.98575
5a0q	E_D	1	2.00086
5a0q	R_Q	1	2.0745
5a0q	D_C	1	2.08591
5a0q	C_B	1	2.36643
5a0q	Q_P	1	2.36687
5a0q	G_F	1	1.96428
5a0q	U_T	1	2.00451
5a0q	F_E	1	0.905021
5a0q	T_S	1	0.929565
5a0q	U_O	1	1.56499
5a63	D_B	1	2.0541
5a63	C_B	1	2.16124
5a63	C_A	1	2.27408
5an8	D_C	1	0.504511
5an8	C_A	1	0.519575
5an8	B_A	1	0.540462
5an8	D_B	1	0.552071
5fmg	S_R	1	1.64315
5fmg	E_D	1	1.62159
5fmg	U_O	1	2.0453
5fmg	G_A	1	2.06281
5fmg	P_O	1	1.09231
5fmg	R_Q	1	0.301729
5fmg	D_C	1	0.323744
5fmg	F_E	1	0.972228
5fmg	T_S	1	0.994913
5fmg	G_F	1	1.96103
5fmg	U_T	1	1.97986
5fmg	Q_P	1	1.08701
5ftj	F_A	1	0.559733
5ftj	F_E	1	0.635373
5ftj	C_B	1	0.63964
5ftj	D_C	1	0.606429
5ftj	E_D	1	0.648605
5ftj	B_A	1	0.61586
5ftk	F_E	1	0.816309
5ftk	E_D	1	0.812834
5ftk	D_C	1	0.813539
5ftk	C_B	1	0.82395
5ftk	F_A	1	0.794913
5ftk	B_A	1	0.778756
5ftl	F_E	1	0.330959
5ftl	E_D	1	0.348559
5ftl	B_A	1	0.355065
5ftl	F_A	1	0.426875
5ftl	C_B	1	0.369369
5ftl	D_C	1	0.432248
5ftm	D_C	1	0.400741
5ftm	F_E	1	0.385956
5ftm	E_D	1	0.393235
5ftm	C_B	1	0.410173
5ftm	B_A	1	0.441773
5ftm	F_A	1	0.42594
5ftn	F_A	1	1.04683
5ftn	F_E	1	1.03692
5ftn	C_B	1	1.03752
5ftn	D_C	1	1.00085
5ftn	B_A	1	1.00728
5ftn	E_D	1	1.02405
5fwk	E_B	1	1.97385
5fwk	B_A	1	1.22853
5g04	Y_X	1	1.0721
5g05	Y_X	1	1.01839
5gaq	I_A	1	1.09662
5gaq	G_F	1	1.09718
5gaq	E_D	1	1.0973
5gaq	F_E	1	1.09753
5gaq	C_B	1	1.09794
5gaq	B_A	1	1.09788
5gaq	H_G	1	1.09787
5gaq	D_C	1	1.09843
5gaq	I_H	1	1.09855
5gjv	E_A	1	1.70037
5gjv	C_B	1	3.31274
5gjw	C_B	1	2.65262
5gjw	E_A	1	1.00848
5gka	C_B	1	0.832048
5h3o	B_A	1	0.927317
5h3o	C_B	1	0.985379
5h3o	D_A	1	0.98787
5h3o	D_C	1	0.969655
5hx2	D_A	1	1.14443
5hx2	B_A	1	0.16588
5hx2	C_A	1	0.973511
5hx2	C_B	1	0.627405
5ire	C_A	1	0.000122647
5ire	D_C	1	0.435772
5ire	B_A	1	0.644275
5ire	F_E	1	0.0923415
5irx	D_C	1	1.54022
5irx	D_B	1	1.57261
5irx	C_A	1	1.5592
5irx	B_A	1	1.58767
5irz	C_B	1	1.43928
5irz	C_E	1	1.44414
5irz	B_D	1	1.44945
5irz	E_D	1	1.46496
5is0	E_D	1	1.11699
5is0	D_C	1	1.13257
5is0	E_B	1	1.15763
5is0	B_C	1	1.14756
5iz7	F_D	1	1.34115
5iz7	D_A	1	2.13588
5iz7	F_C	1	1.78739
5iz7	D_C	1	0.77105
5iz7	F_A	1	1.80611
5iz7	E_B	1	1.59794
5iz7	C_A	1	1.99871
5jlf	C_A	1	2.31252
5jlf	B_A	1	2.32121
5jlf	E_D	1	2.37716
5jlh	F_A	1	0.652395
5jlh	G_D	1	0.624327
5jlh	C_A	1	2.02931
5jlh	E_D	1	2.06578
5jlh	B_A	1	2.09242
5jzg	B_A	1	1.25039
5jzg	C_A	1	1.23766
5jzg	C_B	1	1.7416
5jzh	B_A	1	0.940299
5jzh	G_A	1	0.938624
5jzh	L_K	1	0.947799
5jzh	D_C	1	0.953653
5jzh	G_F	1	0.951201
5jzh	I_H	1	0.959747
5jzh	M_L	1	0.960557
5jzh	K_J	1	0.958433
5jzh	E_D	1	0.961717
5jzh	F_E	1	0.965212
5jzh	C_B	1	0.967446
5jzh	J_I	1	0.965204
5jzh	N_M	1	0.98141
5jzh	N_H	1	0.982466
5k0u	B_A	1	1.19281
5k0u	C_A	1	1.64948
5k0u	D_B	1	1.6594
5k0u	C_B	1	2.58769
5k0z	C_A	1	2.25026
5k0z	D_B	1	2.26348
5k0z	D_A	1	1.96446
5k0z	C_B	1	1.97322
5k0z	B_A	1	1.66406
5k0z	D_C	1	1.66478
5k10	B_A	1	1.28744
5k11	B_A	1	1.15415
5k12	F_C	1	2.07719
5k12	D_B	1	2.09633
5k12	E_A	1	2.11283
5k12	D_C	1	1.41281
5k12	E_D	1	1.46046
5k12	E_C	1	1.4433
5k12	B_A	1	1.48038
5k12	F_A	1	1.48924
5k12	F_B	1	1.5858
5kuf	B_A	1	1.3373
5kuf	D_C	1	1.35088
5kuf	C_B	1	1.17581
5kuf	D_A	1	1.10964
5l35	G_F	1	2.47816
5l35	F_E	1	1.10137
5l35	B_A	1	1.08555
5l35	E_D	1	1.10229
5l35	C_B	1	1.13878
5l35	D_C	1	1.02291
5l35	F_A	1	1.12619
5l4k	Q_V	1	0.392686
5l4k	O_U	1	1.77555
5l4k	U_P	1	1.43973
5l4k	U_S	1	1.31064
5l4k	U_V	1	1.42603
5l4k	R_Q	1	1.71507
5l4k	S_T	1	1.32383
5l4k	S_Y	1	1.05086
5l7q	C_B	1	1.25179
5l8q	C_B	1	1.95379
5lk7	C_B	1	2.89154
5lk8	C_B	1	2.43435
5lnk	A_H	1	0.827032
5lnk	W_M	1	0.723223
5lnk	3_2	1	1.10331
5lnk	i_9	1	0.579274
5lnk	q_4	1	0.301259
5lnk	f_5	1	0.122857
5lnk	9_4	1	0.642334
5lnk	9_6	1	1.47938
5lnk	Z_r	1	1.54136
5lnk	5_4	1	0.769796
5lnk	2_1	1	1.07909
5lnk	c_5	1	1.25905
5lnk	Y_q	1	1.55061
5lnk	W_Z	1	1.96643
5lnk	W_l	1	0.409723
5lnk	3_1	1	0.214512
5lnk	J_A	1	0.651266
5lnk	6_4	1	1.52131
5lnk	H_6	1	0.278426
5lnk	H_4	1	0.756283
5lwg	B_A	1	2.13566
5lwg	C_A	1	1.09598
5lwg	B_C	1	1.89232
5lwi	B_A	1	0.533423
5lwi	C_A	1	1.04195
5lwi	B_C	1	0.719772
5mbv	D_C	1	1.43014
5mbv	E_A	1	1.56323
5mm2	B_A	1	0.253335
5mm2	C_B	1	1.00869
5mpp	x_d	1	2.6767
5mpp	q_b	1	2.67791
5mpp	x_g	1	2.66226
5mpp	2_Z	1	2.68177
5mpp	t_r	1	2.6767
5mpp	p_0	1	2.66682
5mpp	t_7	1	2.67506
5mpp	v_i	1	2.67594
5mpp	u_c	1	2.69074
5mpp	k_8	1	2.67665
5mpp	u_p	1	2.67791
5mpp	f_8	1	2.67686
5mpp	m_Y	1	2.68754
5mpp	w_5	1	2.68608
5mpp	m_a	1	2.68841
5mpp	v_e	1	2.69525
5mpp	o_f	1	2.69014
5mpp	n_k	1	2.68772
5mpp	o_n	1	2.70047
5mpp	h_3	1	2.69815
5mpp	j_4	1	2.70122
5mpp	s_1	1	2.68576
5mpp	r_9	1	2.68196
5mpp	s_6	1	2.69525
5mpp	w_l	1	2.70716
5mup	C_B	1	1.31048
5mv5	C_B	1	1.79486
5mv6	C_B	1	1.12084
5mz6	B_1	1	0.640316
5ned	C_A	1	2.9736
5ned	B_A	1	2.28416
5ned	D_A	1	2.09674
5ned	C_B	1	2.95206
5nej	4_1	1	2.04907
5nej	3_1	1	2.51318
5nej	3_2	1	2.61641
5nej	2_1	1	2.36404
5nik	B_A	1	1.31635
5nik	C_B	1	1.22121
5nik	C_A	1	1.43027
5nik	E_D	1	0.539884
5nik	H_G	1	0.489672
5nik	G_F	1	0.753884
5nik	I_D	1	0.618026
5nik	I_H	1	0.580137
5nik	F_E	1	0.612008
5nik	K_J	1	0.364246
5nj3	F_E	1	0.889787
5nj3	D_C	1	1.04919
5nj3	B_A	1	0.447555
5njg	F_E	1	1.05549
5njg	D_C	1	1.38166
5njg	B_A	1	1.12399
5nv3	N_F	1	1.83022
5nv3	L_D	1	1.8404
5nv3	K_C	1	1.83995
5nv3	M_E	1	1.86184
5nv3	I_A	1	1.87424
5nv3	P_H	1	1.88902
5nv3	O_G	1	1.78201
5nv3	J_B	1	1.80882
5nv3	F_B	1	0.847302
5nv3	E_A	1	0.848083
5nv3	H_D	1	0.857228
5nv3	G_C	1	0.849909
5o6a	D_B	1	1.06754
5o6a	E_A	1	0.905738
5o6a	B_A	1	1.13466
5o6v	M_I	1	1.2573
5o6v	L_H	1	1.43024
5o6v	E_A	1	1.34976
5o6v	D_B	1	1.46353
5o6v	B_A	1	1.71118
5ogw	E_D	1	2.6372
5ogw	B_A	1	2.5575
5ogw	C_A	1	2.77844
5ooc	E_C	1	2.3472
5ooc	D_B	1	2.37847
5ooc	C_A	1	2.41599
5ood	D_B	1	2.81489
5ood	E_C	1	2.83175
5ood	C_A	1	2.84127
5ooe	E_C	1	1.73631
5ooe	D_B	1	1.75347
5ooe	C_A	1	1.77627
5oof	E_C	1	2.29119
5oof	C_A	1	2.2613
5oof	D_B	1	2.24606
5sy1	A_C	1	1.46981
5sy1	D_B	1	1.47622
5sy1	B_A	1	0.915784
5t4d	D_C	1	1.31971
5t4d	B_A	1	1.318
5t4d	D_A	1	1.32148
5t4d	C_B	1	1.32291
5tcq	O_N	1	1.02499
5tcq	K_J	1	1.02527
5tcq	O_A	1	1.02466
5tcq	E_D	1	1.02516
5tcq	H_G	1	1.02533
5tcq	M_L	1	1.02621
5tcq	L_K	1	1.02605
5tcq	G_F	1	1.02626
5tcq	D_C	1	1.02625
5tcq	F_E	1	1.02741
5tcq	C_B	1	1.02742
5tcq	J_I	1	1.02689
5tcq	B_A	1	1.02721
5tcq	I_H	1	1.02709
5tcq	N_M	1	1.02808
5tj5	N_M	1	0.658557
5tj5	N_B	1	0.263608
5tqq	B_A	1	1.49144
5tr1	B_A	1	1.5411
5u1d	B_A	1	1.3889
5u1d	X_B	1	1.14176
5u6o	D_C	1	1.13256
5u6o	C_B	1	1.13483
5u6o	D_A	1	1.12992
5u6o	B_A	1	1.12887
5uu5	B_G	1	2.50662
5uu5	D_E	1	1.25396
5uu5	D_C	1	1.35269
5uu5	F_E	1	1.32133
5uu5	F_A	1	1.17195
5uu5	B_C	1	1.22803
5uu5	B_A	1	1.42133
5uvn	B_A	1	0.545186
5uvn	F_A	1	0.555976
5uvn	E_D	1	0.554834
5uvn	F_E	1	0.577415
5uvn	D_C	1	0.612442
5uvn	C_B	1	0.634051
5vfo	o_S	1	0.0941566
5vfo	K_J	1	0.609769
5vfo	H_G	1	1.34983
5vfo	M_G	1	1.63917
5vms	B_A	1	1.89576
5vn3	M_O	1	0.878684
5vn3	K_N	1	0.873913
5vn3	H_L	1	0.898483
5vn3	F_J	1	1.04578
5vn3	E_I	1	0.983445
5vn3	C_G	1	1.00839
5vn3	J_D	1	1.55268
5vn3	G_A	1	1.56609
5vn3	I_B	1	1.56657
5vn8	H_G	1	0.385816
5vn8	F_D	1	0.288192
5vn8	I_E	1	0.711572
5vn8	J_F	1	1.71602
5vn8	L_H	1	1.56307
5vn8	K_I	1	1.42793
5vn8	B_D	1	1.72115
5vn8	A_G	1	1.67479
5vn8	C_E	1	1.69058
5w0s	J_I	1	2.11681
5w0s	K_J	1	2.1235
5w0s	C_B	1	2.12926
5w0s	E_D	1	2.12405
5w0s	F_E	1	2.13078
5w0s	N_M	1	2.14664
5w0s	N_H	1	2.13501
5w0s	L_K	1	2.14509
5w0s	G_F	1	2.13852
5w0s	M_L	1	2.10173
5w0s	I_H	1	2.1518
5w0s	D_C	1	2.15134
5w3e	G_E	1	2.58977
5w3e	B_A	1	1.13484
5w3e	C_A	1	1.53823
5w3e	C_B	1	2.84274
5w3e	D_A	1	2.7099
5w3e	D_B	1	2.50854
5w3l	G_E	1	2.47946
5w3l	B_A	1	1.15065
5w3l	C_A	1	1.52584
5w3l	C_B	1	2.965
5w3l	D_A	1	2.43834
5w3l	D_B	1	2.4177
5w3m	G_E	1	2.39876
5w3m	B_A	1	1.18381
5w3m	C_A	1	1.51932
5w3m	C_B	1	2.65221
5w3m	D_A	1	2.65119
5w3m	D_B	1	2.00511
5w3o	E_D	1	1.8851
5w3o	C_A	1	2.19199
5w3o	B_A	1	1.45604
5w3o	C_B	1	2.86162
5w3s	B_A	1	1.27923
5w3s	D_C	1	1.27687
5w3s	C_A	1	1.27131
5w3s	D_B	1	1.29038
5w68	E_D	1	0.870639
5w68	H_G	1	0.885123
5w68	G_F	1	0.874214
5w68	I_H	1	0.872207
5w68	O_A	1	0.870015
5w68	O_N	1	0.872835
5w68	C_B	1	0.873771
5w68	J_I	1	0.871461
5w68	B_A	1	0.870261
5w68	L_K	1	0.873824
5w68	F_E	1	0.86793
5w68	M_L	1	0.873165
5w68	N_M	1	0.872187
5w68	K_J	1	0.869297
5w68	D_C	1	0.871145
5w9i	H_G	1	1.91196
5w9i	L_K	1	2.06239
5w9i	D_C	1	2.07051
5w9i	I_A	1	0.885788
5w9i	I_E	1	0.89534
5w9i	E_A	1	1.23863
5w9i	J_I	1	2.81886
5w9i	F_E	1	2.86082
5w9i	B_A	1	2.86438
5w9i	J_E	1	1.67727
5w9i	F_A	1	1.33772
5w9i	I_B	1	1.13535
5wc3	2_1	1	0.648561
5wc3	3_2	1	0.668187
5wc3	Y_X	1	0.667286
5wc3	J_I	1	0.680088
5wc3	M_L	1	0.675872
5wc3	D_C	1	0.67308
5wc3	0_Z	1	0.67234
5wc3	U_T	1	0.674806
5wc3	T_S	1	0.676373
5wc3	N_M	1	0.678564
5wc3	V_U	1	0.679109
5wc3	P_O	1	0.682094
5wc3	I_H	1	0.682555
5wc3	W_V	1	0.685713
5wc3	F_E	1	0.684276
5wc3	K_J	1	0.683464
5wc3	E_D	1	0.689082
5wc3	3_A	1	0.683517
5wc3	S_R	1	0.682371
5wc3	H_G	1	0.685125
5wc3	X_W	1	0.692921
5wc3	1_0	1	0.688382
5wc3	Q_P	1	0.687468
5wc3	R_Q	1	0.697786
5wc3	G_F	1	0.681468
5wc3	Z_Y	1	0.687422
5wc3	L_K	1	0.694447
5wc3	C_B	1	0.699895
5wc3	B_A	1	0.698147
5wc3	O_N	1	0.698152
5wj5	C_B	1	1.18084
5wj5	B_A	1	1.18752
5wj5	D_A	1	1.1756
5wj5	D_C	1	1.17628
5wj9	C_B	1	1.27073
5wj9	B_A	1	1.27173
5wj9	D_A	1	1.2736
5wj9	D_C	1	1.27033
5wk1	C_B	1	0.503139
5wk1	D_C	1	1.11884
5wln	H_G	1	0.749602
5wln	D_C	1	0.737493
5wln	N_O	1	0.768476
5wln	F_E	1	0.747249
5wln	K_J	1	0.828125
5wln	M_L	1	0.80746
5wln	A_O	1	0.806799
5wln	F_G	1	0.83529
5wln	J_I	1	0.797236
5wln	L_K	1	0.851593
5wln	N_M	1	0.836102
5wln	I_H	1	0.871476
5wln	B_A	1	0.825491
5wln	C_B	1	0.872543
5wln	E_D	1	0.909166
5wp6	D_A	1	1.13876
5wp6	B_A	1	1.13892
5wp6	C_B	1	1.1416
5wp6	D_C	1	1.14195
5wpq	B_A	1	1.27163
5wpq	D_A	1	1.27166
5wpq	C_B	1	1.27469
5wpq	D_C	1	1.26165
5wpt	C_B	1	1.16049
5wpt	D_C	1	1.17053
5wpt	D_A	1	1.17455
5wpt	B_A	1	1.15618
5wpv	D_A	1	1.21571
5wpv	D_C	1	1.21439
5wpv	B_A	1	1.21707
5wpv	C_B	1	1.21431
5wq7	C_B	1	0.928046
5wq7	B_A	1	0.931247
5wq7	O_A	1	0.926896
5wq7	I_H	1	0.931581
5wq7	E_D	1	0.932674
5wq7	G_F	1	0.932854
5wq7	D_C	1	0.933159
5wq7	F_E	1	0.929782
5wq7	J_I	1	0.933798
5wq7	N_M	1	0.932233
5wq7	L_K	1	0.932466
5wq7	M_L	1	0.93231
5wq7	O_N	1	0.934484
5wq7	K_J	1	0.932558
5wq7	H_G	1	0.934218
5wq8	H_G	1	0.893815
5wq8	F_E	1	0.894143
5wq8	O_N	1	0.902203
5wq8	G_F	1	0.894358
5wq8	M_L	1	0.894418
5wq8	B_A	1	0.887789
5wq8	E_D	1	0.901916
5wq8	C_B	1	0.893618
5wq8	J_I	1	0.896772
5wq8	I_H	1	0.896816
5wq8	N_M	1	0.895207
5wq8	L_K	1	0.891912
5wq8	D_C	1	0.898146
5wq8	K_J	1	0.898145
5wq8	O_A	1	0.898049
5wte	B_A	1	2.1241
5wte	C_A	1	1.04018
5wte	C_B	1	1.87886
5wtf	B_A	1	1.41837
5wtf	C_A	1	1.15869
5wtf	C_B	1	1.29012
5xmi	E_D	1	0.0685762
5xmi	D_C	1	0.0108736
5xmi	F_E	1	0.271147
5xnl	w_i	1	2.02748
5xnl	w_c	1	1.40432
5xnl	b_a	1	2.31786
5xnl	3_1	1	1.6681
5xnl	7_5	1	1.69782
5xnl	p_b	1	2.04768
5xnl	n_g	1	1.77916
5xnl	e_d	1	2.5559
5xnl	d_b	1	1.3866
5xnl	y_n	1	2.0619
5xnl	c_a	1	1.46993
5xnl	k_c	1	1.74486
5xnl	y_g	1	1.99816
5xnl	6_5	1	1.81869
5xnl	2_1	1	1.83659
5xnl	o_d	1	0.896927
5xnl	w_o	1	2.37963
5xnl	q_c	1	1.15751
5xnl	d_a	1	1.17742
5xnl	o_b	1	1.91069
5xnl	7_6	1	1.76883
5xnl	3_2	1	1.84455
5xnl	h_b	1	1.90045
5xnl	f_e	1	1.41099
5xnl	m_l	1	2.07089
5xnl	i_a	1	1.751
5xnl	o_c	1	2.39701
5xnn	3_1	1	1.68086
5xnn	2_1	1	1.84414
5xnn	3_2	1	1.79069
5xno	3_1	1	1.61204
5xno	2_1	1	1.40576
5xno	3_2	1	1.49067
5xs4	C_A	1	1.26417
5xs4	B_A	1	1.91405
5xs4	C_B	1	2.1485
5xs5	B_A	1	1.89333
5xs5	C_A	1	1.32454
5xs5	C_B	1	2.05774
5xs7	B_A	1	1.67555
5xs7	C_A	1	1.14646
5xs7	C_B	1	1.44282
5xtc	w_i	1	1.25842
5xtc	o_l	1	0.0461079
5xtc	Z_Y	1	0.333633
5xtc	r_l	1	1.00486
5xtc	l_c	1	1.25485
5xtc	l_Y	1	0.644151
5xtc	s_j	1	1.3934
5xtc	d_a	1	2.13834
5xtc	v_c	1	2.34675
5xtc	m_k	1	1.16273
5xtc	p_l	1	0.708222
5xtc	o_c	1	0.700014
5xtc	i_h	1	1.16725
5xtc	d_b	1	0.873362
5xtc	e_d	1	1.64749
5xtc	g_d	1	0.73564
5xtc	h_a	1	2.28839
5xtc	m_j	1	0.704739
5xtd	w_i	1	1.25344
5xtd	Z_Y	1	0.322094
5xtd	d_a	1	2.14594
5xtd	v_c	1	2.35837
5xtd	m_k	1	1.16275
5xtd	o_c	1	0.699762
5xtd	i_h	1	1.16725
5xtd	Q_B	1	0.631181
5xtd	e_d	1	1.64646
5xtd	g_d	1	0.73592
5xtd	h_a	1	2.28872
5xtd	m_j	1	0.703607
5xte	Y_P	1	1.19156
5xte	L_C	1	0.848315
5xte	Y_N	1	1.9962
5xte	L_A	1	2.23395
5xte	J_H	1	2.31158
5xte	J_F	1	1.54758
5xte	V_S	1	1.22409
5xte	L_K	1	0.57801
5xte	V_U	1	2.26959
5xte	Y_W	1	0.442074
5xte	K_B	1	0.465623
5xte	W_O	1	0.376119
5xte	H_A	1	1.89209
5xte	U_N	1	2.5742
5xte	U_R	1	1.66701
5xte	H_E	1	1.74772
5y4o	D_C	1	0.78458
5y4o	E_D	1	0.910033
5y4o	B_A	1	0.900601
5y4o	F_E	1	0.893413
5y4o	C_B	1	0.924224
5y4o	G_F	1	0.779562
5y4o	G_A	1	0.875936
5yhq	B_A	1	1.866
5yhq	C_A	1	1.07419
5yhq	B_C	1	2.32508
5yx9	D_A	1	1.42964
5yx9	C_B	1	1.43038
5yx9	B_A	1	1.43253
5yx9	D_C	1	1.43108
5z1w	D_B	1	1.19046
5z1w	D_A	1	1.18527
5z1w	C_A	1	1.1976
5z1w	C_B	1	1.19086
5z62	D_A	1	0.74095
5z62	M_A	1	1.14052
5z62	F_A	1	1.25194
5z62	L_A	1	0.952951
5z62	G_C	1	1.87498
5z62	C_A	1	1.60649
5z62	J_C	1	0.631617
5z62	B_A	1	1.43935
5z62	D_B	1	0.00348507
5z62	K_D	1	2.50126
5z62	F_C	1	1.15115
5z62	H_B	1	1.83921
5z62	E_D	1	1.49226
5z96	D_A	1	1.14082
5z96	D_C	1	1.1294
5z96	C_B	1	1.14671
5z96	B_A	1	1.11398
5zdh	I_H	1	0.820821
5zdh	M_L	1	0.821447
5zdh	N_M	1	0.819625
5zdh	K_J	1	0.821825
5zdh	J_I	1	0.822953
5zdh	O_N	1	0.821923
5zdh	G_F	1	0.822471
5zdh	F_E	1	0.825133
5zdh	L_K	1	0.827059
5zdh	H_G	1	0.829219
5zji	G_B	1	1.78964
5zji	N_A	1	1.59918
5zji	Z_Y	1	0.510016
5zji	D_C	1	1.55429
5zji	F_A	1	1.32636
5zji	H_B	1	1.36506
5zji	L_H	1	2.08074
5zji	Z_X	1	0.837703
5zji	Y_X	1	0.0513427
5zji	D_A	1	0.491454
5zji	B_A	1	1.14253
5zvs	4_A	1	0.62203
5zvt	X_U	1	0.723467
5zvt	Y_V	1	0.911203
5zvt	D_C	1	1.60158
5zvt	N_M	1	1.64921
5zvt	T_S	1	1.6476
5zvt	H_G	1	1.65313
5zvt	P_O	1	1.60683
5zvt	F_E	1	1.61122
5zvt	B_A	1	1.58304
5zvt	L_K	1	1.61218
5zvt	R_Q	1	1.6131
5zvt	J_I	1	1.61826
5zvt	L_J	1	1.02372
5zvt	F_D	1	1.03722
5zvt	H_D	1	1.03729
5zvt	N_L	1	1.04759
5zvt	T_R	1	1.04141
5zvt	T_P	1	1.04348
5zvt	R_P	1	1.04687
5zvt	H_F	1	1.05138
5zvt	N_J	1	1.03277
5zvt	Q_P	1	0.78629
5zvt	G_F	1	0.698726
5zvt	M_L	1	0.734967
5zvt	E_D	1	0.748897
5zvt	S_R	1	0.748769
5zvt	T_O	1	0.757251
5zvt	H_C	1	0.792131
5zvt	K_J	1	0.787601
5zvt	N_I	1	0.838477
5zx5	D_A	1	1.3567
5zx5	B_A	1	1.35772
5zx5	C_B	1	1.36528
5zx5	D_C	1	1.3633
6a70	G_B	1	1.1912
6a70	F_A	1	1.12384
6a70	G_F	1	1.22208
6a90	B_A	1	1.4056
6a91	B_A	1	1.77162
6a96	C_B	1	0.112161
6a96	A_B	1	0.142979
6ab6	B_A	1	0.665535
6ab6	C_A	1	1.25937
6ab6	C_B	1	1.17378
6acf	H_G	1	2.62153
6acf	B_A	1	2.62889
6acf	F_E	1	2.65018
6acf	D_C	1	2.65008
6ach	H_G	1	2.71947
6ach	B_A	1	2.73564
6ach	F_E	1	2.7349
6ach	D_C	1	2.73491
6acu	B_A	1	1.31935
6acu	C_A	1	1.19188
6acu	D_A	1	1.88328
6acu	C_B	1	2.05693
6acu	D_C	1	0.968948
6acy	B_A	1	2.24345
6acy	C_A	1	1.06132
6acy	C_B	1	2.04084
6ad0	C_A	1	1.12171
6ad0	B_A	1	1.02634
6ad0	D_A	1	0.143197
6ad0	C_B	1	0.791193
6adm	B_A	1	1.19937
6adm	C_A	1	1.14248
6adm	B_C	1	2.57133
6adq	B_G	1	1.16442
6adq	N_S	1	1.33366
6adq	M_Z	1	1.4259
6adq	A_Y	1	1.49225
6adq	M_A	1	1.29544
6adq	B_F	1	2.94442
6adq	N_R	1	2.94934
6adq	V_R	1	1.80741
6adq	J_F	1	1.8222
6adq	O_N	1	1.47532
6adq	C_B	1	1.47877
6adq	A_B	1	1.14327
6adq	M_N	1	1.15494
6adq	H_F	1	1.54918
6adq	T_R	1	1.54877
6adq	H_G	1	2.43946
6adq	T_S	1	2.43235
6adq	R_Q	1	1.21478
6adq	F_E	1	1.19923
6adq	M_W	1	1.42628
6adq	A_K	1	1.46691
6adq	B_D	1	1.32973
6adq	G_F	1	2.2448
6adq	S_R	1	2.24672
6adq	N_P	1	1.39788
6adq	C_K	1	1.96527
6adq	O_Q	1	1.15209
6adq	C_E	1	1.04835
6adq	A_C	1	2.05003
6adq	M_O	1	2.0902
6adq	O_W	1	1.99131
6adq	N_A	1	1.12117
6adq	M_B	1	1.13298
6adq	B_H	1	0.740269
6adq	N_T	1	0.741324
6adq	N_B	1	0.430333
6adr	B_A	1	1.2506
6adr	B_C	1	2.51666
6adr	C_A	1	1.10156
6ads	B_A	1	1.29758
6ads	C_A	1	1.12427
6ads	B_C	1	2.60699
6adt	B_A	1	1.17274
6adt	C_A	1	1.09493
6adt	B_C	1	2.43436
6aei	D_C	1	1.46936
6aei	B_A	1	1.45214
6aei	C_B	1	1.45865
6aei	D_A	1	1.42093
6agf	B_A	1	1.52548
6ahc	D_C	1	0.602651
6ahc	F_E	1	0.847326
6ahc	B_A	1	1.02316
6ahc	H_G	1	0.625092
6ahc	G_F	1	1.12186
6ahc	C_B	1	1.04406
6ahc	E_D	1	0.966852
6aj0	C_A	1	1.04385
6aj0	B_A	1	1.40958
6aj0	C_B	1	1.57158
6aj0	D_A	1	1.30002
6aj0	D_C	1	0.773083
6aj3	B_A	1	1.65303
6aj3	C_B	1	1.75633
6aj3	C_A	1	0.889463
6aj7	C_A	1	0.959263
6aj7	B_A	1	1.50808
6aj7	C_B	1	1.54985
6aj9	B_A	1	1.75307
6aj9	C_A	1	1.10575
6aj9	C_B	1	2.02895
6aks	B_A	1	1.27521
6aks	C_A	1	1.07803
6aks	C_B	1	2.35634
6aks	D_A	1	1.90746
6aks	D_C	1	1.24894
6akt	B_A	1	2.35524
6akt	C_A	1	1.08293
6akt	C_B	1	1.64408
6aku	C_A	1	1.03932
6aku	B_A	1	2.44798
6aku	C_B	1	1.49285
6aui	B_A	1	0.439928
6aui	D_C	1	0.465071
6aui	F_E	1	0.435567
6ave	C_B	1	1.03462
6ave	C_A	1	1.05912
6ave	B_A	1	1.0495
6avo	U_E	1	2.32494
6avo	Y_B	1	1.95767
6avo	S_B	1	1.62549
6avo	X_E	1	1.65002
6avo	U_C	1	1.51127
6avo	Y_D	1	1.87629
6avo	W_F	1	1.70946
6avo	R_P	1	2.21689
6avo	Q_L	1	2.37891
6avo	J_G	1	2.46354
6avo	N_M	1	2.73209
6avo	O_N	1	1.81847
6avo	I_H	1	2.75449
6avo	P_O	1	2.46053
6avo	Z_I	1	1.67564
6avo	H_G	1	1.63367
6avo	K_J	1	1.95805
6avo	R_Q	1	1.98391
6avo	M_L	1	1.57533
6ayf	D_A	1	1.33615
6ayf	C_B	1	1.33656
6ayf	D_C	1	1.31203
6ayf	B_A	1	1.32786
6b23	D_C	1	1.18983
6b3j	G_B	1	2.00572
6b3j	P_R	1	0.856399
6b7n	C_A	1	0.556175
6b7n	B_A	1	0.555903
6b7n	C_B	1	0.551034
6baa	G_C	1	0.827769
6baa	H_D	1	0.826042
6baa	F_B	1	0.841837
6baa	E_A	1	0.852957
6baa	B_A	1	1.42519
6baa	C_B	1	1.4257
6baa	D_C	1	1.42846
6baa	D_A	1	1.42717
6bbj	D_B	1	1.10731
6bbj	C_A	1	1.14053
6bcj	D_B	1	1.34541
6bcj	D_C	1	1.34692
6bcj	C_A	1	1.35932
6bcj	A_B	1	1.35933
6bfu	B_A	1	0.79419
6bfu	C_B	1	0.795602
6bfu	C_A	1	0.796609
6bly	B_A	1	1.23367
6bm0	B_A	1	1.14273
6bo8	B_A	1	1.37206
6bo8	D_C	1	1.37781
6bo8	D_A	1	1.39732
6bo8	C_B	1	1.39624
6bob	D_C	1	1.47113
6bob	B_A	1	1.48132
6bob	C_B	1	1.44235
6bob	D_A	1	1.43226
6bpz	C_A	1	1.06382
6bpz	C_B	1	1.08289
6bpz	B_A	1	0.982705
6bq1	F_E	1	0.437734
6bq1	C_B	1	1.16795
6bq1	G_F	1	1.29804
6bqn	C_A	1	0.312106
6bqn	C_B	1	0.539988
6bqn	B_A	1	0.715652
6bqr	D_B	1	1.40109
6bqr	C_A	1	1.41497
6bqr	D_C	1	1.39555
6bqr	B_A	1	1.38311
6bqv	D_C	1	1.4124
6bqv	B_A	1	1.41524
6bqv	C_A	1	1.409
6bqv	D_B	1	1.40652
6btm	B_A	1	0.220455
6btm	C_B	1	0.923634
6bwd	C_B	1	1.15848
6bwd	D_C	1	1.15966
6bwd	D_A	1	1.19585
6bwd	B_A	1	1.16684
6bwi	D_C	1	1.12625
6bwi	D_A	1	1.13655
6bwi	C_B	1	1.11349
6bwi	B_A	1	1.11622
6c26	4_A	1	0.337267
6c26	3_A	1	0.199393
6c26	5_1	1	1.40314
6c26	B_C	1	0.556907
6c26	1_A	1	0.412396
6c3o	G_C	1	0.284303
6c3o	F_B	1	0.283275
6c3o	H_D	1	0.368872
6c3o	E_A	1	0.06058
6c3o	B_A	1	1.4649
6c3o	D_A	1	1.45387
6c3o	D_C	1	1.47258
6c3o	B_C	1	1.43579
6c6l	E_D	1	0.554223
6c6l	L_C	1	1.00401
6c6l	K_J	1	0.856835
6c6l	L_K	1	1.10228
6c6l	C_D	1	1.04805
6c6l	F_E	1	0.966671
6c6l	I_H	1	0.587192
6c6l	A_M	1	1.44873
6c6l	J_I	1	0.827419
6c6l	G_F	1	0.411456
6c6l	H_G	1	0.743156
6c96	B_A	1	1.09457
6c9a	A_B	1	1.09949
6c9i	T_R	1	1.31414
6c9i	L_J	1	1.27153
6c9i	D_B	1	1.38758
6c9i	S_R	1	1.36159
6c9i	K_J	1	1.49698
6c9i	D_C	1	1.491
6c9i	L_K	1	1.57611
6c9i	T_S	1	1.62028
6c9i	C_B	1	1.54779
6c9k	L_K	1	1.56398
6c9k	C_B	1	1.76089
6caa	B_A	1	0.527142
6caj	F_J	1	0.599614
6caj	E_I	1	0.78593
6caj	D_F	1	0.506918
6caj	E_C	1	0.549797
6caj	C_B	1	1.08636
6caj	D_A	1	1.11526
6caj	J_B	1	2.48104
6caj	I_A	1	2.50803
6caj	G_H	1	1.07993
6caj	E_D	1	1.93174
6caj	F_C	1	1.93671
6cde	N_M	1	2.47024
6cde	8_7	1	2.4494
6cde	2_1	1	1.35667
6cdi	5_6	1	2.97744
6cdi	M_N	1	2.99426
6cdi	2_A	1	1.54698
6cdi	C_D	1	1.55342
6cfw	E_H	1	0.458591
6cfw	E_G	1	1.04388
6cfw	L_K	1	0.393561
6cfw	N_J	1	0.401084
6cfw	B_C	1	0.3391
6cfw	C_A	1	0.436258
6cfw	L_J	1	0.372696
6cjq	D_A	1	0.581542
6cjq	D_C	1	0.587644
6cjq	C_B	1	0.581236
6cjq	B_A	1	0.60352
6cjt	C_B	1	0.712196
6cjt	B_A	1	0.732062
6cjt	D_A	1	0.719451
6cjt	D_C	1	0.740186
6cju	B_A	1	0.846787
6cju	C_B	1	0.835165
6cju	D_A	1	0.840117
6cju	D_C	1	0.850007
6cm3	M_L	1	1.44504
6cm3	U_T	1	2.19363
6cm3	K_J	1	1.53849
6cm3	O_N	1	1.7515
6cm3	S_R	1	1.44494
6cm3	Q_P	1	2.5096
6cm3	H_F	1	1.43776
6cm3	I_E	1	1.40673
6cm3	G_D	1	1.49234
6cm3	E_A	1	1.62539
6cm3	D_B	1	1.64759
6cm3	F_C	1	1.55416
6cm9	G_B	1	1.89243
6cm9	N_M	1	1.06982
6cm9	M_B	1	1.29545
6cm9	S_G	1	0.957198
6cnj	I_H	1	0.958408
6cnj	K_J	1	0.430717
6cnj	G_F	1	0.360951
6cnj	E_A	1	0.751117
6cnj	C_B	1	0.42908
6cnj	D_C	1	0.681996
6cnj	B_A	1	0.847869
6cnj	E_D	1	0.7771
6cnk	G_F	1	0.228406
6cnk	K_J	1	0.252553
6cnk	E_A	1	1.05335
6cnk	D_C	1	0.987541
6cnk	E_D	1	0.930413
6cnk	C_B	1	0.702631
6cnk	B_A	1	0.769198
6cnm	D_C	1	1.67377
6cnm	C_B	1	1.67775
6cnm	B_A	1	1.68567
6cnm	D_A	1	1.6934
6cnm	F_B	1	0.59355
6cnm	E_A	1	0.636083
6cnm	G_C	1	0.649669
6cnm	H_D	1	0.639579
6cnn	B_A	1	1.5706
6cnn	D_A	1	1.56345
6cnn	D_C	1	1.57455
6cnn	C_B	1	1.58587
6co8	F_D	1	2.09166
6co8	D_C	1	2.20919
6co8	F_E	1	1.89912
6co8	B_A	1	1.92014
6co8	E_C	1	2.23888
6coy	B_A	1	1.13062
6cp3	I_G	1	0.773538
6cp3	F_C	1	0.476077
6cp3	X_7	1	1.87433
6cp3	L_K	1	1.20507
6cp3	Q_P	1	1.32991
6cp3	T_S	1	1.34618
6cp3	T_K	1	1.62117
6cp3	O_N	1	1.19313
6cp3	P_O	1	1.38913
6cp3	M_L	1	1.19012
6cp3	S_R	1	1.18708
6cp3	R_Q	1	1.28651
6cp3	E_B	1	0.528837
6cp3	F_B	1	0.941557
6cp3	N_M	1	1.50443
6cp3	D_A	1	0.78763
6cp3	7_Z	1	1.80361
6cp3	U_7	1	1.59944
6cp3	H_G	1	1.88873
6cp3	I_H	1	0.0824503
6cp3	D_C	1	0.965923
6cp3	E_A	1	0.458915
6cp6	I_G	1	1.11073
6cp6	F_C	1	0.650042
6cp6	X_7	1	2.02305
6cp6	Q_P	1	1.58428
6cp6	T_S	1	1.68919
6cp6	P_O	1	1.6837
6cp6	L_K	1	1.60269
6cp6	T_K	1	1.87646
6cp6	F_B	1	1.10748
6cp6	M_L	1	1.58075
6cp6	S_R	1	1.4493
6cp6	N_M	1	1.65215
6cp6	O_N	1	1.53599
6cp6	E_B	1	1.39402
6cp6	6_Z	1	0.576283
6cp6	D_A	1	1.11984
6cp6	R_Q	1	1.62388
6cp6	7_Z	1	1.79323
6cp6	I_H	1	1.19386
6cp6	H_G	1	2.09016
6cp6	U_7	1	1.92482
6cp6	D_C	1	0.840822
6cp6	E_A	1	0.77953
6crr	B_A	1	1.07
6crr	C_A	1	1.46372
6crr	C_B	1	2.49078
6crr	D_B	1	1.65144
6crr	D_A	1	2.89562
6crs	C_A	1	1.87533
6crs	B_A	1	1.14413
6crs	C_B	1	2.55273
6cru	B_A	1	1.22537
6cru	C_B	1	2.44275
6cru	C_A	1	2.03001
6crv	C_B	1	0.84784
6crv	B_A	1	0.91762
6crv	C_A	1	0.903332
6cs4	C_A	1	2.22608
6cs4	B_A	1	1.0748
6cs4	C_B	1	2.48614
6cs5	B_A	1	1.11795
6cs5	C_A	1	1.82127
6cs5	C_B	1	2.45594
6cs6	C_A	1	2.03762
6cs6	B_A	1	1.07131
6cs6	C_B	1	2.36645
6csa	C_A	1	2.16919
6csa	B_A	1	1.62359
6csa	C_B	1	2.1668
6csg	B_A	1	1.04267
6csg	C_A	1	1.64988
6csg	C_B	1	2.47396
6csg	D_A	1	2.6811
6csg	D_B	1	2.35559
6csh	C_A	1	2.10007
6csh	B_A	1	1.34129
6csh	C_B	1	2.6078
6csx	A_C	1	1.07325
6cud	C_B	1	1.15968
6cud	B_A	1	1.15099
6cud	D_A	1	1.1521
6cud	D_C	1	1.1581
6cv2	B_A	1	1.04121
6cv2	C_B	1	2.56034
6cv2	C_A	1	1.57194
6cv2	D_A	1	2.80223
6cv2	D_B	1	2.19159
6cv3	B_A	1	1.08046
6cv3	C_A	1	1.95918
6cv3	C_B	1	2.32887
6cv4	B_A	1	1.07319
6cv4	C_A	1	1.98326
6cv4	C_B	1	2.54556
6cv5	B_A	1	1.02564
6cv5	C_B	1	2.60331
6cv5	C_A	1	1.6059
6cv5	D_A	1	2.86731
6cv5	D_B	1	1.90469
6cv9	D_A	1	0.71724
6cv9	C_B	1	0.316935
6cv9	D_C	1	0.352698
6cv9	B_A	1	0.798669
6cvb	B_A	1	1.07261
6cvb	C_B	1	2.39751
6cvb	C_A	1	1.54023
6cvb	D_B	1	2.49682
6cvb	D_A	1	3.00399
6cx1	C_A	1	0.885232
6cx1	B_C	1	0.231048
6cx1	B_A	1	0.774536
6cxc	F_C	1	2.30616
6cxc	D_A	1	2.40449
6cxc	D_C	1	1.18935
6cxc	E_B	1	2.34015
6cxc	F_E	1	1.1326
6cxc	B_A	1	1.17003
6cxc	D_B	1	1.1281
6cxc	F_D	1	1.02679
6cxc	F_B	1	1.04339
6d03	B_A	1	0.791832
6d04	B_A	1	0.510019
6d05	C_A	1	0.60982
6d05	B_A	1	0.42499
6d1w	C_B	1	1.31288
6d1w	D_B	1	1.28022
6d1w	C_A	1	1.28472
6d1w	D_A	1	1.28728
6d6t	J_I	1	0.140053
6d6t	K_L	1	0.462769
6d6t	D_C	1	0.429647
6d6t	E_D	1	0.202597
6d6t	B_A	1	0.631423
6d6t	E_A	1	0.615013
6d6u	K_L	1	0.843949
6d6u	J_I	1	0.236662
6d6u	D_C	1	0.973037
6d6u	E_A	1	0.391994
6d6u	E_D	1	0.373481
6d9h	G_B	1	2.26565
6dcq	N_M	1	1.15683
6dcq	B_A	1	1.6866
6dcq	F_E	1	1.42738
6dcq	D_C	1	1.41468
6dfh	F_D	1	1.27963
6dfh	E_C	1	1.29154
6dfh	B_A	1	1.29361
6dg7	E_A	1	1.43531
6dg7	D_C	1	1.41956
6dg7	E_D	1	1.43718
6dg7	B_A	1	1.46475
6dg7	C_B	1	1.41262
6dg8	E_D	1	1.18547
6dg8	E_A	1	1.30389
6dg8	C_B	1	1.31129
6dg8	B_A	1	1.28949
6dg8	D_C	1	1.26098
6dij	B_A	1	1.03448
6dij	C_A	1	1.01555
6dij	C_B	1	2.01485
6dij	D_A	1	2.07115
6dij	D_C	1	1.08723
6diz	B_A	1	0.982525
6diz	C_A	1	0.919116
6diz	D_A	1	1.38163
6diz	C_B	1	1.83129
6diz	D_C	1	0.321824
6dmr	C_A	1	1.30729
6dmr	B_A	1	1.31237
6dmr	D_C	1	1.31513
6dmr	D_B	1	1.28503
6dmy	B_A	1	0.396693
6drd	K_C	1	1.61642
6drd	F_A	1	1.66005
6drd	I_A	1	1.3694
6drd	H_A	1	1.23096
6drd	E_A	1	0.793601
6drd	J_B	1	1.16833
6drd	C_B	1	1.63339
6drd	K_A	1	1.49311
6drd	G_D	1	1.06062
6du8	B_A	1	0.906462
6du8	C_A	1	0.91055
6du8	D_C	1	0.903916
6du8	D_B	1	0.912841
6duz	Z_Y	1	0.50383
6duz	v_Y	1	0.5396
6duz	s_r	1	0.630311
6duz	v_u	1	0.610414
6duz	u_t	1	0.776019
6duz	r_q	1	0.508075
6duz	t_s	1	0.510766
6dv6	F_E	1	0.701995
6dv6	J_I	1	0.738532
6dv6	K_J	1	0.729293
6dv6	O_N	1	0.726413
6dv6	G_F	1	0.684439
6dv6	L_K	1	0.633311
6dv6	I_H	1	0.674073
6dv6	N_M	1	0.682432
6dv6	C_B	1	0.732916
6dv6	D_C	1	0.713784
6dv6	E_D	1	0.670909
6dv6	O_A	1	0.687704
6dv6	B_A	1	0.705899
6dv6	M_L	1	0.675894
6dv6	H_G	1	0.681589
6dw0	E_D	1	0.910063
6dw0	B_A	1	0.91351
6dw0	B_C	1	0.292893
6dw0	E_A	1	1.26134
6dw0	C_D	1	0.212623
6dw1	E_A	1	1.02659
6dw1	B_C	1	0.50525
6dw1	B_A	1	0.670858
6dwb	L_F	1	0.212127
6dwb	T_N	1	0.243274
6dwb	X_R	1	0.430271
6dwb	V_P	1	0.524244
6dwb	c_W	1	0.502591
6dwb	Q_K	1	0.533735
6dwb	R_L	1	0.524495
6dwb	Z_T	1	0.611021
6dwb	P_J	1	0.629667
6dwb	Y_S	1	0.797865
6dwb	M_G	1	0.699906
6dwb	W_Q	1	0.732051
6dwb	U_O	1	0.212223
6dwb	O_I	1	0.249701
6dwb	b_V	1	0.302331
6dwb	K_E	1	0.285632
6dwb	a_U	1	0.362995
6dwb	S_M	1	0.305556
6dwb	N_H	1	0.415572
6dz7	A_B	1	0.618728
6dzz	C_B	1	0.572918
6e0f	B_F	1	1.99699
6e0f	E_I	1	1.89017
6e0f	A_J	1	1.87012
6e0f	C_G	1	2.12697
6e0f	H_D	1	2.16188
6e0f	H_C	1	2.17177
6e0f	E_J	1	2.21234
6e0f	D_I	1	2.33561
6e0f	B_G	1	2.34181
6e0f	F_A	1	2.49879
6e0g	F_B	1	2.15495
6e0g	I_E	1	2.12363
6e0g	A_J	1	2.172
6e0g	G_C	1	2.19632
6e0g	H_D	1	2.20747
6e0g	G_B	1	1.83169
6e0g	F_A	1	1.89027
6e0g	H_C	1	2.00764
6e0g	I_D	1	2.18255
6e0g	E_J	1	2.22845
6e1h	B_C	1	0.866174
6e1h	C_A	1	1.43044
6e1k	D_C	1	1.08722
6e1k	F_E	1	0.98631
6e1k	B_A	1	1.2136
6e1m	B_A	1	1.17265
6e1n	B_A	1	1.0807
6e1o	A_B	1	1.16289
6e1p	B_A	1	1.00272
6e2f	E_C	1	1.10258
6e2f	B_A	1	1.25009
6e2f	D_C	1	1.29986
6e2f	C_B	1	1.2594
6e2f	D_A	1	1.23435
6e2g	E_C	1	1.26614
6e2g	D_C	1	1.50185
6e2g	D_A	1	1.46339
6e2g	B_A	1	1.46282
6e2g	C_B	1	1.40324
6e3y	R_P	1	1.54007
6e3y	A_N	1	0.0355829
6e3y	E_R	1	1.86156
6e3y	G_B	1	2.27895
6e7p	D_C	1	1.15559
6e7p	C_B	1	1.15845
6e7p	B_A	1	1.15969
6e7p	D_A	1	1.15939
6e7y	D_A	1	1.20592
6e7y	C_B	1	1.2047
6e7y	B_A	1	1.19799
6e7y	D_C	1	1.19434
6e7z	D_A	1	1.09575
6e7z	B_A	1	1.08169
6e7z	C_B	1	1.0809
6e7z	D_C	1	1.08894
6ebk	D_B	1	1.10543
6ebk	H_F	1	1.06367
6ebk	F_D	1	1.08069
6ebk	H_B	1	1.03639
6eit	2_1	1	1.29806
6eit	3_1	1	2.35229
6eit	3_2	1	1.52402
6eoj	D_A	1	1.06961
6eoj	B_A	1	2.28046
6eti	B_A	1	1.27707
6eu2	G_A	1	2.55511
6eu2	H_A	1	1.13887
6eu2	G_D	1	1.05879
6eu2	Q_O	1	0.214606
6eu2	C_B	1	2.0939
6eu2	K_C	1	2.15204
6eu2	F_A	1	0.192552
6eu2	J_B	1	2.32665
6eu2	N_M	1	1.55243
6eu3	G_A	1	2.71883
6eu3	H_A	1	1.14358
6eu3	E_A	1	0.0527154
6eu3	P_O	1	0.118771
6eu3	C_B	1	2.06588
6eu3	K_C	1	2.15076
6eu3	G_D	1	1.54287
6eu3	Q_O	1	0.678029
6eu3	J_B	1	2.21437
6eu3	N_M	1	1.5415
6eu3	F_A	1	0.511459
6evz	C_D	1	0.883939
6evz	E_F	1	1.1174
6evz	K_B	1	1.36974
6evz	L_D	1	1.34377
6evz	H_A	1	1.45244
6evz	E_G	1	1.4822
6evz	J_F	1	1.50683
6evz	C_I	1	1.75271
6evz	B_A	1	1.07605
6ew0	J_F	1	0.919443
6ew0	I_C	1	0.779085
6ew0	B_A	1	0.836122
6ew0	D_C	1	1.04013
6ew0	H_A	1	1.01599
6ew0	G_E	1	0.809328
6ew0	B_K	1	0.864831
6ew0	D_L	1	0.860067
6ew0	F_E	1	0.661888
6ezn	F_D	1	1.98584
6ezn	F_C	1	1.15567
6ezn	H_G	1	1.41614
6ezn	E_A	1	1.98493
6ezn	F_B	1	1.68323
6ezn	G_F	1	2.01448
6ezn	F_A	1	2.20033
6f07	B_A	1	1.06272
6f0k	B_A	1	0.501514
6f0k	C_B	1	0.821586
6f1t	j_f	1	1.93832
6f1t	t_s	1	2.90851
6f1y	j_f	1	0.767917
6f1z	t_s	1	2.90851
6f36	I_H	1	0.923851
6f36	D_C	1	1.29899
6f36	H_G	1	1.68208
6f36	B_A	1	1.13093
6f36	G_F	1	0.433045
6f36	E_D	1	1.01249
6f36	J_A	1	1.22373
6f36	C_B	1	0.311926
6f36	J_I	1	0.793039
6f5j	C_B	1	1.03399
6f6w	E_D	1	1.65006
6f6w	B_A	1	1.74187
6f6w	D_B	1	0.732776
6f6w	C_A	1	1.64844
6fbv	E_D	1	2.01857
6fbv	B_A	1	1.31339
6fbv	F_C	1	0.690195
6fbv	C_A	1	1.021
6fbv	F_D	1	0.334503
6feq	D_C	1	0.817796
6feq	B_A	1	0.9944
6ffc	B_A	1	1.09434
6fhl	C_A	1	2.7622
6fhl	E_C	1	2.77177
6fhl	D_B	1	2.77774
6fhs	G_F	1	1.29308
6fhs	G_B	1	0.100288
6fhs	J_I	1	1.30134
6fhs	F_B	1	1.18594
6fhs	E_B	1	1.07349
6fhs	F_C	1	0.867458
6fhs	G_C	1	1.50122
6fhs	G_D	1	0.118696
6fhs	D_C	1	1.252
6fhs	E_A	1	1.36207
6fhs	D_A	1	1.08914
6fhs	G_A	1	1.31211
6fhs	G_E	1	0.901384
6fkf	T_S	1	1.61059
6fkf	K_L	1	1.64139
6fkf	M_N	1	1.61204
6fkf	R_S	1	1.52453
6fkf	Q_P	1	1.5283
6fkf	R_Q	1	1.57859
6fkf	I_J	1	1.69369
6fkf	O_N	1	1.48123
6fkf	F_E	1	1.51737
6fkf	L_M	1	1.59937
6fkf	P_O	1	1.5538
6fkf	J_K	1	1.61027
6fkf	I_H	1	1.62176
6fkf	C_B	1	0.952039
6fkf	g_B	1	0.884204
6fn1	C_B	1	1.60352
6fo1	D_B	1	1.126
6fo1	F_C	1	1.41811
6fo1	D_A	1	1.89022
6fo1	E_B	1	1.2443
6fo1	E_C	1	1.54302
6fo1	F_A	1	1.3775
6g1k	D_B	1	1.279
6g1k	B_A	1	1.27948
6g1k	C_A	1	1.27966
6g1k	D_C	1	1.28074
6g2j	N_D	1	0.721293
6g2j	a_H	1	1.00458
6g2j	r_D	1	0.357405
6g2j	g_M	1	1.15417
6g2j	Z_D	1	1.21055
6g2j	N_K	1	2.31701
6g2j	K_J	1	1.15391
6g2j	Z_X	1	1.75987
6g2j	p_i	1	1.97607
6g2j	D_B	1	1.92392
6g2j	p_g	1	0.939542
6g2j	H_B	1	0.994874
6g2j	H_D	1	1.17967
6g72	h_M	1	0.0982431
6g72	r_I	1	0.00620638
6g72	g_M	1	0.686794
6g72	Z_D	1	0.0624061
6g72	q_I	1	0.849706
6g72	b_X	1	0.992862
6g72	I_D	1	1.55335
6g72	J_A	1	0.580271
6g72	Z_X	1	1.38319
6g79	A_B	1	1.59773
6g79	G_B	1	2.14652
6g79	S_A	1	0.0232253
6g8z	D_C	1	0.360358
6g8z	E_D	1	0.500129
6g8z	F_E	1	0.458271
6g8z	F_A	1	0.524212
6g8z	C_B	1	0.559189
6g8z	B_A	1	0.586512
6gct	C_B	1	1.46051
6gct	B_A	1	1.29867
6gct	C_A	1	1.57225
6gsh	B_A	1	2.88303
6gsh	C_A	1	2.68897
6gsh	C_B	1	2.45214
6gsi	E_D	1	0.750145
6gsi	G_B	1	1.13785
6gsi	F_C	1	1.95812
6gsi	D_C	1	0.897245
6gsi	B_A	1	0.9134
6gsi	D_A	1	1.44124
6gsi	D_B	1	0.572029
6gve	O_N	1	0.72735
6gve	F_E	1	0.849281
6gve	A_D	1	0.763232
6gve	K_I	1	0.771723
6gve	L_B	1	1.63567
6gve	G_J	1	1.68507
6gve	F_A	1	1.91122
6gve	O_K	1	1.906
6gve	D_P	1	1.59922
6gve	E_D	1	1.80301
6gve	M_N	1	1.44195
6gve	H_I	1	1.50243
6gve	C_E	1	1.57903
6gve	N_I	1	1.77835
6gyb	L_H	1	1.00292
6gyb	u_q	1	1.01227
6gyb	C_t	1	1.09752
6gyb	F_B	1	1.03049
6gyb	r_n	1	1.04502
6gyb	I_E	1	1.05907
6gyb	u_r	1	0.740462
6gyb	F_C	1	0.815589
6gyb	r_o	1	0.847863
6gyb	I_F	1	0.846263
6gyb	L_I	1	0.827415
6gyb	C_u	1	0.857265
6gyb	F_E	1	1.55871
6gyb	o_n	1	1.5902
6gyb	u_t	1	1.56693
6gyb	L_K	1	1.59169
6gyb	C_B	1	1.61249
6gyb	I_H	1	1.64002
6gyb	r_q	1	1.62949
6gyn	C_B	1	0.749527
6gyn	D_C	1	0.745346
6gyn	B_A	1	0.758965
6gyn	D_A	1	0.727846
6gyo	C_B	1	0.981862
6gyo	B_A	1	0.99523
6gyo	D_A	1	0.982658
6gyo	D_C	1	0.993894
6gyp	D_A	1	1.38865
6gyp	C_B	1	1.36935
6gyp	E_A	1	1.93697
6gyu	D_A	1	1.34435
6gyu	E_A	1	2.41827
6gyu	C_B	1	1.41363
