## Supplementary material for "Assessment of protein-protein interfaces in cryo-EM derived assemblies": Table S9

### Sheet: Sheet1
Model ID	Interface chains	Model prediction: Class	PI-score
2p8w	S_T	0	-0.478533
2p8x	S_T	0	-0.509665
2p8z	S_T	0	-0.565073
3ixw	I_H	0	-1.62151
3ixw	E_D	0	-1.80399
3ixw	M_L	0	-1.01091
3ixw	G_F	0	-1.82158
3ixw	K_J	0	-0.761542
3izq	1_0	0	-0.0761044
3j9f	8_7	0	-0.6544
4a13	N_I	0	-0.799437
4a13	M_L	0	-0.276222
4c0u	B_A	0	-1.56811
4crn	X_P	0	-0.431734
5fku	D_A	0	-0.322801
5nms	F_D	0	-0.80626
5nms	B_A	0	-0.840076
5nms	L_J	0	-0.657799
5nms	K_I	0	-0.524899
5nms	E_C	0	-0.637832
5nms	H_G	0	-0.745823
5oyi	L_3	0	-1.65839
5oyi	F_C	0	-1.65135
5oyi	I_F	0	-1.6491
5oyi	L_C	0	-1.6596
5oyi	I_3	0	-1.66047
5oyi	F_A	0	-2.1807
5oyi	I_D	0	-2.19882
5oyi	J_C	0	-2.17641
5oyi	L_1	0	-2.1696
5oyi	G_3	0	-2.1872
5t0i	d_V	0	-0.283782
5t0j	Y_V	0	-0.0531806
5thr	I_F	0	-1.01918
5u4w	D_B	0	-0.286196
5vhs	F_A	0	-0.0175386
5vj6	L_H	0	-0.125175
6crj	C_A	0	-0.250791
6mwx	P_N	0	-1.09793
6mwx	H_F	0	-1.35602
6mwx	L_J	0	-0.739568
6mwx	D_B	0	-0.833673
6mzd	L_F	0	-1.98678
6n8z	B_A	0	-1.78815
6n8z	F_E	0	-0.0690587
6r6h	O_B	0	-1.16045
6r6h	Q_O	0	-2.1054
6r6h	V_Q	0	-0.0372674
6r6h	R_B	0	-1.67268
6r6h	B_A	0	-1.36864
6r6h	Q_P	0	-0.284288
1gr5	F_E	1	0.401368
1gr5	C_B	1	0.387497
1gr5	B_A	1	0.397935
1gr5	E_D	1	0.409964
1gr5	G_F	1	0.373602
1gr5	G_A	1	0.402568
1gr5	D_C	1	0.387746
1gr5	J_I	1	0.925399
1gr5	M_L	1	0.9155
1gr5	I_H	1	0.913994
1gr5	N_M	1	0.923319
1gr5	K_J	1	0.921253
1gr5	N_H	1	0.924875
1gr5	L_K	1	0.90762
2c7d	C_B	1	1.34765
2c7d	E_D	1	1.5177
2c7d	G_F	1	1.62104
2c7d	D_C	1	1.51281
2c7d	B_A	1	1.22063
2c7d	G_A	1	1.40618
2c9g	E_A	1	0.913848
2c9g	C_B	1	0.923409
2c9g	E_D	1	0.923883
2c9g	D_C	1	0.931495
2c9g	B_A	1	0.916816
2h50	P_O	1	1.23509
2h50	T_S	1	1.2346
2h50	F_E	1	1.23234
2h50	N_M	1	1.22944
2h50	B_A	1	1.2322
2h50	R_Q	1	1.23158
2h50	X_W	1	1.23747
2h50	J_I	1	1.23174
2h50	V_U	1	1.23158
2h50	L_K	1	1.23463
2h50	H_G	1	1.23795
2h50	D_C	1	1.23522
2h53	T_S	1	1.23545
2h53	F_E	1	1.23513
2h53	V_U	1	1.23499
2h53	H_G	1	1.23444
2h53	B_A	1	1.33105
2h53	X_W	1	1.33431
2h53	J_I	1	1.3323
2h53	P_O	1	1.33524
2h53	N_M	1	1.33524
2h53	R_Q	1	1.33476
2h53	L_K	1	1.33853
2h53	D_C	1	1.22613
2ygd	W_G	1	2.23429
2ygd	S_K	1	2.25437
2ygd	Q_A	1	3.05893
2ygd	M_E	1	3.06406
2ygd	W_T	1	0.258939
2ygd	E_B	1	0.269611
2ygd	K_H	1	0.309126
2ygd	Q_N	1	0.299436
2ygd	X_U	1	1.67367
2ygd	L_I	1	1.66554
2ygd	P_M	1	1.24783
2ygd	J_G	1	1.22167
2ygd	V_S	1	1.25724
2ygd	D_A	1	1.2216
2ygd	F_C	1	1.71866
2ygd	R_O	1	1.72609
2ygd	J_I	1	1.29551
2ygd	F_E	1	1.27497
2ygd	V_U	1	1.28869
2ygd	R_Q	1	1.28073
2ygd	N_M	1	1.27667
2ygd	B_A	1	1.28044
2ygd	P_O	1	1.29008
2ygd	L_K	1	1.28467
2ygd	D_C	1	1.28996
2ygd	H_G	1	1.28587
2ygd	X_W	1	1.2863
2ygd	T_S	1	1.28534
3iyf	E_D	1	1.23614
3j1e	Q_P	1	2.60049
3j1e	S_R	1	2.75558
3j1e	M_L	1	3.15599
3j1e	R_Q	1	3.36398
3j1e	H_G	1	2.77995
3j1e	D_C	1	3.31042
3j1e	S_K	1	2.54671
3j1e	I_H	1	2.79557
3j1e	F_E	1	3.18577
3j1e	O_N	1	2.53652
3j1e	B_A	1	2.98767
3j1e	G_F	1	3.0361
3j1e	E_D	1	3.02824
3j3r	C_3	1	2.19821
3j3r	D_4	1	2.38653
3j3r	E_5	1	2.7431
3j3r	A_1	1	2.43324
3j3r	B_2	1	1.97354
3j3r	F_6	1	2.00578
3j3r	C_B	1	0.882471
3j3r	F_E	1	0.951688
3j3r	E_D	1	0.920732
3j3r	B_A	1	0.97991
3j3r	D_C	1	0.888225
3j3r	F_A	1	0.949276
3j3s	D_4	1	2.88074
3j3s	C_3	1	2.15173
3j3s	F_6	1	2.14388
3j3s	E_5	1	2.8458
3j3s	B_2	1	1.9805
3j3s	A_1	1	2.86759
3j3s	C_B	1	1.29955
3j3s	F_E	1	1.27205
3j3s	E_D	1	1.43966
3j3s	D_C	1	1.30444
3j3s	F_A	1	1.2991
3j3s	B_A	1	1.16725
3j3t	E_5	1	2.72924
3j3t	C_3	1	3.18934
3j3t	A_1	1	3.16592
3j3t	F_6	1	2.60907
3j3t	B_2	1	2.54444
3j3t	D_4	1	2.60298
3j3t	F_A	1	1.28503
3j3t	E_D	1	1.3448
3j3t	B_A	1	1.21223
3j3t	C_B	1	1.33531
3j3t	D_C	1	1.33679
3j3u	D_4	1	2.39853
3j3u	A_1	1	2.80465
3j3u	F_6	1	2.52734
3j3u	B_2	1	2.16193
3j3u	C_3	1	2.28664
3j3u	E_5	1	2.34019
3j3u	F_E	1	1.40779
3j3u	C_B	1	1.44658
3j3u	D_C	1	1.37373
3j3u	B_A	1	1.4598
3j3u	F_A	1	1.27934
3j3u	E_D	1	1.07211
3j91	3_0	1	2.51564
3j91	1_0	1	1.91762
3j91	3_1	1	1.15025
3j98	L_K	1	1.03246
3j98	M_L	1	1.30829
3j98	M_K	1	1.61654
3j98	E_D	1	0.701178
3j98	F_E	1	0.65084
3j98	C_B	1	1.09759
3j98	D_C	1	0.880212
3j98	B_A	1	1.29547
3j99	L_K	1	0.588993
3j99	M_L	1	1.24206
3j99	M_K	1	1.73586
3j99	C_B	1	0.845871
3j99	E_D	1	0.728498
3j99	D_C	1	0.879172
3j99	F_E	1	0.881348
3j99	F_A	1	0.418169
3j99	B_A	1	0.859323
3j9f	4_1	1	1.39713
3j9f	3_2	1	2.39781
3j9f	2_1	1	1.38691
3j9f	3_1	1	1.23921
3j9v	T_U	1	0.963252
3j9v	W_X	1	0.925237
3j9v	S_R	1	1.48547
3j9v	T_S	1	1.45739
3j9v	G_F	1	1.76542
3j9v	V_W	1	1.04794
3j9v	Y_X	1	1.42725
3j9v	G_H	1	1.50748
3j9v	a_R	1	1.62811
3j9v	I_J	1	1.49411
3j9v	F_M	1	0.914956
3j9v	V_U	1	1.47161
3j9v	a_Z	1	1.66446
3j9v	Z_Y	1	1.56373
3j9v	I_B	1	1.33004
3j9v	K_D	1	1.86362
3j9v	K_L	1	1.53287
3j9v	Q_M	1	1.93065
3j9v	N_M	1	1.80652
3j9v	D_E	1	1.998
3j9v	C_B	1	1.00877
3j9v	F_E	1	1.13486
3j9v	D_C	1	1.00307
3jbq	2_1	1	2.3128
3jbq	h_l	1	1.55161
3zbj	F_E	1	0.846085
3zbj	C_B	1	0.556888
3zbj	J_I	1	0.515837
3zbj	M_L	1	0.853548
3zbj	B_A	1	0.5735
3zbj	I_H	1	0.533655
3zbj	D_C	1	0.561542
3zbj	N_M	1	0.834881
3zbj	K_J	1	0.635009
3zbj	E_D	1	0.849671
3zbj	L_K	1	0.861671
3zbj	G_F	1	0.819887
3zbj	H_G	1	0.613519
3zbj	N_A	1	0.521883
3zpz	G_A	1	1.41597
3zpz	G_F	1	1.74138
3zpz	C_B	1	1.50894
3zpz	F_E	1	1.7881
3zpz	B_A	1	1.27121
3zpz	D_C	1	1.42932
3zq0	G_A	1	1.59142
3zq0	G_F	1	1.28512
3zq0	C_B	1	1.84245
3zq0	D_C	1	1.47761
3zq0	B_A	1	1.18527
3zq0	L_K	1	1.65865
3zq0	K_J	1	1.57927
3zq0	F_E	1	1.52959
4a0o	F_A	1	1.37047
4aaq	B_A	1	0.71588
4aaq	E_D	1	0.729153
4aaq	G_F	1	0.699733
4aaq	F_E	1	0.996616
4aaq	C_B	1	1.05701
4aaq	G_A	1	1.06505
4aaq	I_H	1	1.90185
4aaq	N_M	1	1.97015
4aaq	K_J	1	1.96432
4aaq	J_I	1	2.07642
4aaq	M_L	1	2.01125
4aaq	N_H	1	2.07025
4aar	F_E	1	1.36294
4aar	C_B	1	1.33856
4aar	B_A	1	1.30945
4aar	E_D	1	1.34542
4aar	G_F	1	1.34631
4aar	G_A	1	1.32592
4aar	D_C	1	1.36472
4aar	J_I	1	2.12463
4aar	M_L	1	2.1387
4aar	N_M	1	2.11708
4aar	K_J	1	2.10995
4aar	I_H	1	2.12189
4aar	N_H	1	2.09362
4aar	L_K	1	2.08808
4aau	E_D	1	0.624571
4aau	G_F	1	0.6251
4aau	F_E	1	1.01559
4aau	C_B	1	0.998751
4aau	B_A	1	1.25409
4aau	G_A	1	1.23813
4ab2	J_I	1	0.630515
4ab2	M_L	1	0.677432
4ab2	I_H	1	0.66137
4ab2	N_M	1	0.628472
4ab2	K_J	1	0.685277
4ab2	N_H	1	0.661397
4ab2	L_K	1	0.659713
4ab2	F_E	1	1.59394
4ab2	C_B	1	1.59362
4ab2	B_A	1	1.59641
4ab2	E_D	1	1.60128
4ab2	D_C	1	1.59004
4ab2	G_F	1	1.69854
4ab2	G_A	1	1.63742
4ab3	I_H	1	2.10133
4ab3	L_K	1	2.09993
4ab3	F_E	1	1.48227
4ab3	C_B	1	1.44888
4ab3	B_A	1	1.42987
4ab3	E_D	1	1.44922
4ab3	G_F	1	1.47907
4ab3	G_A	1	1.45401
4ab3	D_C	1	1.46841
4ab3	M_L	1	2.02365
4ab3	N_M	1	2.21376
4ab3	J_I	1	2.06441
4ab3	K_J	1	2.06284
4ab3	N_H	1	2.07404
4abo	C_B	1	0.750777
4c0u	C_B	1	2.11868
4c0u	C_A	1	1.06995
4uqj	B_A	1	1.17705
4uqj	D_C	1	1.18343
5fku	D_B	1	1.66149
5fku	C_B	1	1.83133
5fwm	K_E	1	2.72693
5fwm	E_B	1	1.6797
5fwm	B_A	1	1.05816
5gai	V_B	1	2.57267
5gai	N_I	1	1.53648
5gai	X_V	1	2.2801
5gai	N_J	1	1.94744
5gai	R_P	1	1.81668
5gai	T_A	1	2.85309
5gai	Z_L	1	3.08852
5gai	P_E	1	2.34699
5gai	N_H	1	2.89524
5gai	W_V	1	2.29328
5gai	V_T	1	1.70003
5gai	Q_H	1	2.18961
5gai	P_G	1	2.4069
5gai	S_C	1	2.91533
5gai	X_L	1	3.20097
5gai	L_K	1	2.09407
5gai	Q_O	1	2.30231
5gai	Q_G	1	3.04051
5gai	R_D	1	2.95317
5gai	O_F	1	2.51445
5gai	U_B	1	2.70453
5gai	L_J	1	3.33672
5gai	M_I	1	3.21513
5gai	M_L	1	2.0595
5gai	W_K	1	3.02853
5gai	V_K	1	2.55842
5gai	Q_N	1	2.50079
5gai	S_R	1	2.74603
5gai	N_M	1	2.64197
5gai	U_T	1	2.45207
5gai	U_S	1	2.29939
5gai	P_O	1	2.60501
5gai	H_G	1	0.913902
5gai	G_F	1	0.930528
5gai	0_Z	1	1.11207
5gai	E_D	1	0.934329
5gai	D_C	1	0.931849
5gai	I_H	1	0.916351
5gai	Z_Y	1	1.05295
5gai	B_A	1	0.892243
5gai	X_A	1	0.934995
5gai	0_Y	1	1.08605
5gai	X_W	1	0.964745
5gai	J_I	1	0.951778
5gai	C_B	1	0.911594
5gai	W_J	1	0.942921
5gai	F_E	1	0.964079
5luf	8_1	1	2.59197
5luf	0_9	1	1.35644
5luf	7_z	1	2.32767
5luf	1_x	1	1.20582
5luf	9_x	1	1.73514
5luf	0_x	1	2.10766
5luf	3_z	1	2.70614
5luf	2_1	1	2.12055
5luf	4_z	1	2.38551
5luf	3_x	1	2.24616
5luf	5_y	1	2.63097
5luf	6_y	1	2.1118
5muv	L_K	1	1.47
5muv	I_B	1	1.51603
5muv	K_J	1	1.57978
5muv	L_A	1	1.33241
5muv	B_A	1	1.53012
5muv	J_I	1	1.43011
5muw	L_K	1	1.46637
5muw	I_B	1	1.49737
5muw	K_J	1	1.556
5muw	L_A	1	1.33619
5muw	B_A	1	1.53636
5muw	J_I	1	1.45122
5nbz	F_E	1	0.81729
5nbz	I_H	1	1.09683
5nbz	J_I	1	0.0439016
5nbz	L_K	1	1.352
5nbz	K_J	1	1.13148
5nbz	B_A	1	1.67478
5nbz	H_G	1	0.487897
5nbz	G_F	1	1.20973
5nbz	D_C	1	1.15243
5nbz	E_D	1	1.11973
5nbz	L_A	1	1.61399
5nbz	C_B	1	1.55397
5nem	4_1	1	1.28695
5nem	3_2	1	2.56004
5nem	4_3	1	2.46547
5nem	2_1	1	1.96697
5nem	3_1	1	1.39463
5ner	4_1	1	1.35574
5ner	3_2	1	2.56151
5ner	4_3	1	2.46455
5ner	2_1	1	1.97305
5ner	3_1	1	1.40004
5net	3_2	1	1.03979
5net	4_1	1	2.06447
5net	4_3	1	1.70042
5net	2_1	1	1.95956
5net	3_1	1	1.19898
5nms	C_B	1	0.791697
5nms	F_A	1	0.786834
5nms	J_H	1	0.845178
5nms	L_I	1	0.836591
5nms	K_G	1	0.873971
5nms	D_E	1	0.850825
5oyi	3_2	1	0.0738159
5oyi	F_E	1	0.103533
5oyi	L_K	1	0.152351
5oyi	C_B	1	0.191443
5oyi	I_H	1	0.140542
5oyi	3_1	1	0.747382
5oyi	I_G	1	0.68779
5oyi	F_D	1	0.751993
5oyi	C_A	1	0.739163
5oyi	L_J	1	0.68981
5t0i	Y_X	1	1.31779
5t0i	c_Z	1	1.12569
5t0i	a_Z	1	1.50572
5t0i	M_G	1	1.56435
5t0j	Y_X	1	1.06085
5t0j	B_A	1	1.14411
5t0j	P_O	1	1.35662
5t0j	C_D	1	1.09142
5t0j	C_B	1	0.262451
5t0j	E_D	1	0.416473
5thr	H_E	1	0.334066
5thr	G_D	1	1.65566
5thr	E_A	1	1.83614
5thr	D_B	1	1.65799
5thr	F_C	1	1.83145
5u4w	B_A	1	2.36086
5u4w	F_E	1	2.33815
5u4w	D_C	1	2.37553
5vhs	U_D	1	0.345259
5vhs	B_A	1	0.497586
5vhs	Y_X	1	1.8866
5vhz	D_B	1	0.811403
5vj6	F_C	1	1.45257
5vj6	E_B	1	1.36295
5vj6	D_A	1	1.37533
5vj6	P_O	1	2.20011
5vj6	R_Q	1	2.17834
5vj6	N_M	1	2.21041
6ejf	E_D	1	2.34248
6ejf	D_A	1	1.71919
6ejf	F_C	1	2.6866
6ejf	E_B	1	2.09589
6ejf	C_B	1	1.91257
6ejf	F_A	1	2.21133
6f8l	F_C	1	2.70142
6f8l	E_D	1	2.47934
6f8l	D_A	1	2.32537
6f8l	C_B	1	2.06202
6f8l	E_B	1	2.03735
6f8l	F_A	1	1.88681
6fcz	C_B	1	2.43719
6fcz	B_A	1	2.78894
6fcz	C_A	1	2.89442
6mwx	P_O	1	1.38077
6mwx	L_K	1	1.36655
6mwx	H_G	1	1.38875
6mwx	D_C	1	1.36868
6mwx	F_E	1	0.935225
6mwx	B_A	1	0.913758
6mwx	N_M	1	0.940863
6mwx	J_I	1	0.923215
6mzd	L_H	1	0.846545
6mzd	S_P	1	2.73706
6mzd	Q_D	1	1.59237
6mzd	T_A	1	1.5388
6mzd	N_C	1	1.39818
6n8z	E_D	1	0.749184
6n8z	D_C	1	0.662054
6n8z	C_B	1	0.876246
6nr9	D_A	1	3.1075
6nr9	5_3	1	2.6164
6nr9	1_C	1	2.92568
6nr9	M_J	1	2.97251
6nr9	4_3	1	2.8271
6nr9	3_2	1	2.30052
6nr9	N_K	1	2.45807
6nr9	H_F	1	1.85142
6nr9	6_5	1	2.03322
6nr9	F_C	1	2.84218
6nr9	C_A	1	1.44686
6nr9	H_G	1	1.63708
6nr9	L_I	1	1.18367
6nrb	5_3	1	2.58318
6nrb	3_2	1	1.73829
6nrb	F_C	1	2.1062
6nrb	5_1	1	2.04551
6nrb	H_G	1	2.04802
6nrb	M_J	1	2.3209
6nrb	6_5	1	2.05581
6nrb	P_O	1	1.56311
6nrb	E_B	1	1.33694
6nrb	L_I	1	0.891214
6nrc	D_6	1	0.976849
6nrc	3_2	1	1.60217
6nrc	5_3	1	2.75047
6nrc	6_5	1	2.04159
6nrc	D_A	1	2.89362
6nrc	H_G	1	2.05867
6nrc	O_M	1	1.13593
6nrd	6_5	1	1.61226
6nrd	4_3	1	1.99116
6nrd	1_C	1	2.50055
6nrd	5_3	1	2.67782
6nrd	3_2	1	1.92835
6nrd	H_G	1	1.89089
6nrd	L_I	1	0.818042
6nrd	E_B	1	1.85573
6nrd	G_E	1	0.980038
6ojn	B_A	1	0.802301
6ojn	C_B	1	0.866451
6ojn	C_A	1	0.869096
6r6h	G_F	1	0.517235
6r6h	F_C	1	2.17651
6r6h	F_D	1	1.81811
6r6h	C_A	1	2.12138
6r6h	R_O	1	0.847479
6r6h	H_C	1	1.85834
6r6h	F_E	1	1.14156
6r7f	G_F	1	1.70102
6r7f	F_C	1	2.3568
6r7f	O_Q	1	2.03991
6r7f	R_B	1	1.99156
6r7f	Q_P	1	2.85792
6r7f	H_C	1	2.07336
6r7f	R_O	1	1.34824
6r7f	C_A	1	1.93626
6r7h	F_C	1	0.634847
6r7h	D_O	1	0.352557
6r7h	H_C	1	1.30643
6r7h	G_F	1	0.297136
6r7h	O_Q	1	1.57064
6r7h	C_A	1	1.51674
6r7h	P_Q	1	1.32554
6r7h	R_O	1	0.977394
