## Supplementary material for "Assessment of protein-protein interfaces in cryo-EM derived assemblies": Table S10

### Sheet: Sheet1
pdb	Chains at interface	PI-score
7chh	E_D	-1.72745
7cah	E_D	-1.72078
6xcm	S_N	-1.37582
6xey	L_H	-1.19536
6zxn	E_B	-1.13387
6xey	K_J	-0.915625
7byr	H_B	-0.867037
6zxn	D_A	-0.467671
7chh	K_J	-0.388329
6xey	G_F	-0.339812
6zdh	I_G	-0.197356
6zmt	d_K	-0.042802
6zn5	P_C	0.00792947
7a5s	I_M	0.218147
7a5r	I_M	0.268703
6zdg	C_B	0.283555
7c2l	L_H	0.491599
6zdh	L_H	0.538935
7c2l	N_J	0.549418
6zdg	L_H	0.551402
7c2l	M_I	0.55812
7bzf	C_A	0.578582
6xez	C_A	0.642006
6xdg	B_D	0.719061
7bzf	D_C	0.817711
6xez	D_C	0.861392
6xra	B_A	0.875681
6xra	A_C	0.878525
6xra	B_C	0.880225
6yor	H_E	0.88201
6yor	B_A	0.947674
6x2b	B_A	0.959338
7a5s	L_H	0.971533
7byr	C_A	0.991707
7bv1	D_C	0.996834
6zp7	C_A	1.01752
6zow	C_A	1.03562
6vsb	C_B	1.04781
6vyb	C_A	1.05399
7byr	B_A	1.06067
6x2a	B_A	1.0673
6xkl	C_B	1.06896
7a5r	L_H	1.08082
6xf6	B_A	1.08095
6x2a	C_A	1.08457
6wpt	E_D	1.08662
6xcm	B_A	1.09287
6zp5	C_B	1.10694
6zow	B_C	1.11235
6vsb	C_A	1.11632
6vsb	B_A	1.11696
6zp5	C_A	1.12832
7jzl	B_A	1.1293
6xcm	C_A	1.13261
6wps	B_A	1.13402
6xkl	B_A	1.13455
6wps	E_A	1.13471
6xdc	B_A	1.13846
6wps	E_B	1.14167
6x79	B_A	1.14281
6xkl	C_A	1.14721
6x79	C_B	1.14932
6x79	C_A	1.14945
6wpt	C_A	1.15205
6xs6	C_B	1.16139
6vyb	B_A	1.16678
6zp7	C_B	1.1791
6x2a	C_B	1.19053
7jwb	B_D	1.20565
6x2b	C_B	1.21611
6zow	B_A	1.21958
6xs6	B_A	1.22297
6x2b	C_A	1.24769
6xdg	A_C	1.2533
6zdg	G_F	1.25825
6wpt	B_A	1.25958
6xs6	C_A	1.26403
6xf6	C_B	1.27524
7jzn	C_B	1.29195
7jzl	C_A	1.318
6m18	D_C	1.34037
6m18	B_A	1.3407
7k4n	E_A	1.34209
6wpt	C_B	1.34227
7jzl	B_C	1.34283
7k4n	E_B	1.34398
7k4n	B_A	1.34662
6zn5	Z_B	1.35086
7jzn	B_A	1.36978
6xez	B_A	1.37517
7bw4	B_A	1.37712
6vyb	C_B	1.37882
7jzn	C_A	1.46939
6m17	B_A	1.47197
6m17	D_C	1.48068
6zoj	V_A	1.48727
7btf	B_A	1.53196
6m71	B_A	1.53512
7ctt	C_A	1.53813
6wpt	L_H	1.54092
7ctt	B_A	1.54186
6zok	V_A	1.58102
7cai	G_F	1.58949
7bzf	B_A	1.59208
6zlw	d_K	1.59939
6zlw	Z_B	1.61053
6yyt	B_A	1.61179
7cai	E_D	1.61445
6zmt	Z_B	1.6175
6zn5	d_K	1.63113
7c2k	B_A	1.64186
7bv1	B_A	1.65571
7bv2	B_A	1.6882
6zoj	V_C	1.71405
7btf	D_C	1.7483
6yyt	D_C	1.75265
6m71	D_C	1.77633
6zfo	L_H	1.79327
6zmt	W_H	1.79355
6xqb	B_A	1.81338
6zok	V_C	1.93738
7cak	I_H	1.96476
6zfo	C_B	1.98042
6wps	D_C	2.0314
7c2k	C_A	2.06148
6wps	L_H	2.07275
6wps	G_F	2.08107
6m17	D_B	2.08908
7cak	E_D	2.13668
6yyt	C_A	2.14267
6zoj	a_O	2.15891
7jwb	A_D	2.18064
7btf	C_A	2.20087
6yor	C_B	2.24209
6yor	L_H	2.24781
6m18	D_B	2.25546
6zok	a_O	2.28343
7c2k	D_C	2.3038
6zmt	S_B	2.329
6zn5	Z_D	2.34324
6zlw	S_B	2.38055
7k45	L_H	2.55688
6zmt	Z_D	2.62007
6zlw	Z_D	2.76109
6zlw	c_P	2.80371
6zn5	c_P	3.05388
7k43	G_F	3.24862
7k43	L_H	3.2633
7k43	D_C	3.26619
