## Supplementary material for "Assessment of protein-protein interfaces in cryo-EM derived assemblies": Table S3

### Sheet: T1020o
Model ID	Interface chains	Model prediction: Class	PI-score
T1020TS008_4o	B_A	0	-1.46521
T1020TS008_4o	C_B	0	-1.48937
T1020TS008_4o	C_A	0	-1.49112
T1020TS047_1o_T1020o	C_B	0	-0.146573
T1020TS114_4o	C_A	0	-0.0167868
T1020TS114_4o	C_B	0	-0.213395
T1020TS135_3o_T1020o	C_A	0	-1.56004
T1020TS135_3o_T1020o	C_B	0	-1.56688
T1020TS135_3o_T1020o	B_A	0	-1.56084
T1020TS208_1o_T1020o	C_A	0	-0.385655
T1020TS208_1o_T1020o	C_B	0	-0.200934
T1020TS208_3o_T1020o	C_A	0	-1.05497
T1020TS208_4o_T1020o	C_A	0	-0.463758
T1020TS208_4o_T1020o	B_A	0	-0.156431
T1020TS208_5o_T1020o	C_A	0	-0.504233
T1020TS432_3o_T1020o	C_B	0	-0.864587
T1020TS004_1o_T1020o	C_B	1	2.91778
T1020TS004_1o_T1020o	C_A	1	2.84204
T1020TS004_1o_T1020o	B_A	1	2.62818
T1020TS004_2o_T1020o	C_A	1	2.70455
T1020TS004_2o_T1020o	C_B	1	2.60597
T1020TS004_2o_T1020o	B_A	1	2.55976
T1020TS004_3o_T1020o	C_A	1	2.54242
T1020TS004_3o_T1020o	C_B	1	2.19832
T1020TS004_3o_T1020o	B_A	1	2.2171
T1020TS004_4o_T1020o	B_A	1	2.46253
T1020TS004_4o_T1020o	C_B	1	2.81291
T1020TS004_4o_T1020o	C_A	1	2.90304
T1020TS004_5o_T1020o	C_A	1	2.34603
T1020TS004_5o_T1020o	B_A	1	2.49576
T1020TS004_5o_T1020o	C_B	1	2.42404
T1020TS047_1o_T1020o	C_A	1	0.693874
T1020TS047_1o_T1020o	B_A	1	1.33409
T1020TS047_2o_T1020o	C_B	1	1.02689
T1020TS047_2o_T1020o	C_A	1	1.69621
T1020TS047_2o_T1020o	B_A	1	1.5638
T1020TS068_1o_T1020o	C_B	1	2.08913
T1020TS068_1o_T1020o	B_A	1	2.08185
T1020TS068_1o_T1020o	C_A	1	2.0797
T1020TS068_2o_T1020o	C_A	1	2.08866
T1020TS068_2o_T1020o	C_B	1	2.01984
T1020TS068_2o_T1020o	B_A	1	2.01281
T1020TS068_3o_T1020o	C_A	1	2.26468
T1020TS068_3o_T1020o	B_A	1	2.25581
T1020TS068_3o_T1020o	C_B	1	2.24883
T1020TS068_4o_T1020o	B_A	1	2.21806
T1020TS068_4o_T1020o	C_B	1	2.16866
T1020TS068_4o_T1020o	C_A	1	2.17219
T1020TS068_5o_T1020o	B_A	1	2.14611
T1020TS068_5o_T1020o	C_A	1	2.14557
T1020TS068_5o_T1020o	C_B	1	2.1352
T1020TS086_1o_T1020o	C_B	1	2.94648
T1020TS086_1o_T1020o	C_A	1	2.95525
T1020TS086_1o_T1020o	B_A	1	2.97474
T1020TS086_2o_T1020o	C_A	1	2.5326
T1020TS086_2o_T1020o	B_A	1	2.53366
T1020TS086_2o_T1020o	C_B	1	2.53306
T1020TS086_3o_T1020o	C_A	1	2.76475
T1020TS086_3o_T1020o	B_A	1	2.75923
T1020TS086_3o_T1020o	C_B	1	2.76132
T1020TS086_4o_T1020o	C_B	1	2.37108
T1020TS086_4o_T1020o	B_A	1	2.59287
T1020TS086_4o_T1020o	C_A	1	2.46955
T1020TS086_5o_T1020o	C_A	1	2.91723
T1020TS086_5o_T1020o	C_B	1	2.91949
T1020TS086_5o_T1020o	B_A	1	2.92173
T1020TS114_1o	C_B	1	2.06406
T1020TS114_1o	B_A	1	2.10493
T1020TS114_1o	C_A	1	2.26689
T1020TS114_2o	C_B	1	2.03347
T1020TS114_2o	B_A	1	2.00951
T1020TS114_2o	C_A	1	1.85465
T1020TS114_3o	B_A	1	1.48104
T1020TS114_3o	C_A	1	1.27385
T1020TS114_3o	C_B	1	1.26334
T1020TS114_4o	B_A	1	0.385192
T1020TS114_5o	C_A	1	0.895414
T1020TS114_5o	B_A	1	0.626548
T1020TS114_5o	C_B	1	0.983603
T1020TS155_1o	C_A	1	2.32445
T1020TS155_1o	C_B	1	2.31144
T1020TS155_1o	B_A	1	2.32203
T1020TS155_2o	C_A	1	2.41767
T1020TS155_2o	B_A	1	2.41058
T1020TS155_2o	C_B	1	2.40033
T1020TS155_3o	C_B	1	1.9746
T1020TS155_3o	B_A	1	1.84037
T1020TS155_3o	C_A	1	1.77103
T1020TS155_4o	B_A	1	2.37063
T1020TS155_4o	C_A	1	2.36968
T1020TS155_4o	C_B	1	2.37386
T1020TS155_5o	C_A	1	0.348518
T1020TS155_5o	C_B	1	0.33107
T1020TS155_5o	B_A	1	0.260457
T1020TS163_1o_T1020o	C_A	1	2.26346
T1020TS163_1o_T1020o	B_A	1	2.30843
T1020TS163_1o_T1020o	C_B	1	2.31804
T1020TS163_2o_T1020o	C_A	1	2.26346
T1020TS163_2o_T1020o	B_A	1	2.30843
T1020TS163_2o_T1020o	C_B	1	2.31804
T1020TS163_3o_T1020o	C_A	1	2.3526
T1020TS163_3o_T1020o	B_A	1	2.37453
T1020TS163_3o_T1020o	C_B	1	2.32457
T1020TS163_4o_T1020o	C_A	1	2.3526
T1020TS163_4o_T1020o	B_A	1	2.37453
T1020TS163_4o_T1020o	C_B	1	2.32457
T1020TS163_5o_T1020o	C_B	1	2.20277
T1020TS163_5o_T1020o	C_A	1	2.18151
T1020TS163_5o_T1020o	B_A	1	2.13435
T1020TS169_1o	C_A	1	2.41708
T1020TS169_1o	C_B	1	2.32047
T1020TS169_1o	B_A	1	2.28335
T1020TS169_2o	B_A	1	2.11759
T1020TS169_2o	C_B	1	2.18505
T1020TS169_2o	C_A	1	2.21121
T1020TS169_3o	C_A	1	2.32465
T1020TS169_3o	C_B	1	2.21118
T1020TS169_3o	B_A	1	2.09752
T1020TS169_4o	B_A	1	2.35066
T1020TS169_4o	C_B	1	2.28069
T1020TS169_4o	C_A	1	2.2876
T1020TS169_5o	C_B	1	2.30663
T1020TS169_5o	B_A	1	2.25894
T1020TS169_5o	C_A	1	2.2397
T1020TS192_1o_T1020o	C_B	1	1.05842
T1020TS192_1o_T1020o	C_A	1	1.06563
T1020TS192_1o_T1020o	B_A	1	1.08255
T1020TS192_2o_T1020o	C_B	1	1.05914
T1020TS192_2o_T1020o	C_A	1	1.06591
T1020TS192_2o_T1020o	B_A	1	1.0827
T1020TS208_2o_T1020o	C_A	1	0.601191
T1020TS208_2o_T1020o	B_A	1	0.523959
T1020TS208_2o_T1020o	C_B	1	1.32103
T1020TS208_3o_T1020o	B_A	1	0.666319
T1020TS208_3o_T1020o	C_B	1	0.658555
T1020TS208_4o_T1020o	C_B	1	1.48507
T1020TS208_5o_T1020o	C_B	1	0.302927
T1020TS208_5o_T1020o	B_A	1	0.863283
T1020TS230_1o	C_B	1	2.13524
T1020TS230_1o	C_A	1	2.13634
T1020TS230_1o	B_A	1	2.1394
T1020TS230_2o	B_A	1	2.39889
T1020TS230_2o	C_B	1	2.46191
T1020TS230_2o	C_A	1	2.45285
T1020TS230_3o	C_B	1	2.48184
T1020TS230_3o	B_A	1	2.47128
T1020TS230_3o	C_A	1	2.51391
T1020TS230_4o	C_B	1	2.26793
T1020TS230_4o	B_A	1	2.29831
T1020TS230_4o	C_A	1	2.27144
T1020TS270_1o	C_A	1	1.73199
T1020TS270_1o	C_B	1	1.71489
T1020TS270_1o	B_A	1	1.71909
T1020TS270_2o	C_A	1	2.44709
T1020TS270_2o	B_A	1	2.42729
T1020TS270_2o	C_B	1	2.43546
T1020TS270_3o	B_A	1	1.80321
T1020TS270_3o	C_A	1	1.81348
T1020TS270_3o	C_B	1	1.81448
T1020TS270_4o	C_B	1	2.44304
T1020TS270_4o	C_A	1	2.43491
T1020TS270_4o	B_A	1	2.43373
T1020TS270_5o	C_B	1	1.87222
T1020TS270_5o	C_A	1	1.85358
T1020TS270_5o	B_A	1	1.84505
T1020TS271_1o	B_A	1	2.42171
T1020TS271_1o	C_B	1	2.4161
T1020TS271_1o	C_A	1	2.30978
T1020TS271_2o	C_A	1	2.64109
T1020TS271_2o	B_A	1	2.63641
T1020TS271_2o	C_B	1	2.63517
T1020TS271_3o	C_A	1	2.03951
T1020TS271_3o	C_B	1	1.86215
T1020TS271_3o	B_A	1	2.10096
T1020TS271_4o	C_A	1	2.44906
T1020TS271_4o	C_B	1	2.36728
T1020TS271_4o	B_A	1	2.25901
T1020TS271_5o	B_A	1	2.14813
T1020TS271_5o	C_B	1	1.99568
T1020TS271_5o	C_A	1	1.98301
T1020TS288_1o	B_A	1	1.73992
T1020TS288_1o	C_A	1	2.16595
T1020TS288_1o	C_B	1	2.20882
T1020TS288_2o	C_A	1	1.87599
T1020TS288_2o	B_A	1	2.31305
T1020TS288_2o	C_B	1	2.33774
T1020TS288_3o	C_B	1	1.94252
T1020TS288_3o	C_A	1	2.33791
T1020TS288_3o	B_A	1	2.19546
T1020TS288_4o	C_B	1	2.09092
T1020TS288_4o	C_A	1	1.68829
T1020TS288_4o	B_A	1	2.32414
T1020TS288_5o	C_A	1	2.6148
T1020TS288_5o	C_B	1	1.50141
T1020TS288_5o	B_A	1	2.0981
T1020TS303_1o	C_A	1	1.9379
T1020TS303_1o	C_B	1	1.8759
T1020TS303_1o	B_A	1	2.23044
T1020TS303_2o	C_A	1	2.07149
T1020TS303_2o	C_B	1	2.01527
T1020TS303_2o	B_A	1	2.08102
T1020TS303_3o	C_B	1	0.97331
T1020TS303_3o	C_A	1	0.680344
T1020TS303_3o	B_A	1	1.35712
T1020TS303_4o	C_A	1	1.33036
T1020TS303_4o	B_A	1	1.66028
T1020TS303_4o	C_B	1	1.40615
T1020TS303_5o	C_A	1	0.57417
T1020TS303_5o	C_B	1	1.6595
T1020TS303_5o	B_A	1	0.874071
T1020TS329_1o_T1020o	C_B	1	1.37792
T1020TS329_1o_T1020o	B_A	1	1.73834
T1020TS329_1o_T1020o	C_A	1	2.08705
T1020TS329_2o_T1020o	C_A	1	2.06658
T1020TS329_2o_T1020o	B_A	1	2.16393
T1020TS329_2o_T1020o	C_B	1	2.17201
T1020TS329_3o_T1020o	C_B	1	1.50204
T1020TS329_3o_T1020o	B_A	1	1.7179
T1020TS329_3o_T1020o	C_A	1	1.78508
T1020TS329_4o_T1020o	B_A	1	1.72384
T1020TS329_4o_T1020o	C_B	1	1.58137
T1020TS329_4o_T1020o	C_A	1	1.73338
T1020TS343_1o	B_A	1	2.54567
T1020TS343_1o	C_A	1	2.62033
T1020TS343_1o	C_B	1	2.55542
T1020TS343_2o	C_B	1	1.90198
T1020TS343_2o	B_A	1	1.25257
T1020TS343_2o	C_A	1	1.92058
T1020TS343_3o	C_B	1	1.78852
T1020TS343_3o	B_A	1	1.87632
T1020TS343_3o	C_A	1	1.89654
T1020TS343_4o	B_A	1	2.33129
T1020TS343_4o	C_A	1	2.46111
T1020TS343_4o	C_B	1	2.01825
T1020TS343_5o	C_A	1	1.58109
T1020TS343_5o	B_A	1	1.94397
T1020TS343_5o	C_B	1	1.40919
T1020TS344_1o_T1020o	B_A	1	2.31731
T1020TS344_1o_T1020o	C_A	1	2.50329
T1020TS344_1o_T1020o	C_B	1	2.34982
T1020TS344_2o_T1020o	B_A	1	2.31731
T1020TS344_2o_T1020o	C_A	1	2.50329
T1020TS344_2o_T1020o	C_B	1	2.34982
T1020TS344_3o_T1020o	C_A	1	2.46326
T1020TS344_3o_T1020o	B_A	1	2.38263
T1020TS344_3o_T1020o	C_B	1	2.37465
T1020TS344_4o_T1020o	B_A	1	2.28434
T1020TS344_4o_T1020o	C_B	1	2.48117
T1020TS344_4o_T1020o	C_A	1	2.29151
T1020TS344_5o_T1020o	B_A	1	2.31703
T1020TS344_5o_T1020o	C_A	1	2.31367
T1020TS344_5o_T1020o	C_B	1	2.52801
T1020TS366_1o_T1020o	B_A	1	2.68235
T1020TS366_1o_T1020o	C_A	1	2.60902
T1020TS366_1o_T1020o	C_B	1	2.40282
T1020TS366_2o_T1020o	B_A	1	2.46116
T1020TS366_2o_T1020o	C_B	1	2.47562
T1020TS366_2o_T1020o	C_A	1	2.54888
T1020TS366_3o_T1020o	C_A	1	2.39265
T1020TS366_3o_T1020o	B_A	1	2.19657
T1020TS366_3o_T1020o	C_B	1	2.15852
T1020TS366_4o_T1020o	C_A	1	2.13021
T1020TS366_4o_T1020o	C_B	1	2.06496
T1020TS366_4o_T1020o	B_A	1	1.8064
T1020TS366_5o_T1020o	C_A	1	2.17118
T1020TS366_5o_T1020o	C_B	1	2.07662
T1020TS366_5o_T1020o	B_A	1	2.05239
T1020TS385_1o	C_A	1	2.13522
T1020TS385_1o	B_A	1	1.44212
T1020TS385_1o	C_B	1	2.15527
T1020TS385_2o	C_B	1	1.6227
T1020TS385_2o	B_A	1	0.468109
T1020TS385_2o	C_A	1	0.767926
T1020TS385_3o	B_A	1	1.47396
T1020TS385_3o	C_B	1	2.18924
T1020TS385_4o	B_A	1	0.888234
T1020TS385_4o	C_B	1	2.26095
T1020TS385_4o	C_A	1	0.62711
T1020TS397_1o_T1020o	B_A	1	1.40639
T1020TS397_1o_T1020o	C_A	1	1.6378
T1020TS397_1o_T1020o	C_B	1	1.40035
T1020TS397_2o_T1020o	C_A	1	1.44768
T1020TS397_2o_T1020o	B_A	1	1.45092
T1020TS397_2o_T1020o	C_B	1	1.50033
T1020TS432_1o_T1020o	C_B	1	1.85998
T1020TS432_1o_T1020o	C_A	1	1.99486
T1020TS432_1o_T1020o	B_A	1	2.0715
T1020TS432_2o_T1020o	C_B	1	1.03392
T1020TS432_2o_T1020o	C_A	1	1.73756
T1020TS432_2o_T1020o	B_A	1	1.8698
T1020TS432_3o_T1020o	B_A	1	0.698201
T1020TS432_3o_T1020o	C_A	1	1.08234
T1020TS455_1o	C_B	1	1.83094
T1020TS455_1o	C_A	1	1.76398
T1020TS455_1o	B_A	1	1.69572
T1020TS455_2o	C_B	1	2.0019
T1020TS455_2o	C_A	1	1.97529
T1020TS455_2o	B_A	1	1.74746
T1020TS455_4o	C_B	1	2.72314
T1020TS455_4o	C_A	1	2.54392
T1020TS455_4o	B_A	1	2.48074
T1020TS455_5o	C_B	1	2.1224
T1020TS455_5o	B_A	1	2.05803
T1020TS455_5o	C_A	1	2.18003
T1020TS460_1o_T1020o	C_B	1	0.78035
T1020TS470_1o_T1020o	B_A	1	2.15694
T1020TS470_1o_T1020o	C_A	1	2.13634
T1020TS470_1o_T1020o	C_B	1	2.14062
T1020TS470_2o_T1020o	B_A	1	2.23234
T1020TS470_2o_T1020o	C_B	1	2.23294
T1020TS470_2o_T1020o	C_A	1	2.25479
T1020TS470_5o_T1020o	C_B	1	1.08903
T1020TS470_5o_T1020o	B_A	1	1.09473
T1020TS470_5o_T1020o	C_A	1	1.09417
T1020TS492_1o	C_B	1	2.45081
T1020TS492_1o	C_A	1	2.07995
T1020TS492_1o	B_A	1	1.91443
T1020TS492_2o	C_B	1	2.55875
T1020TS492_2o	C_A	1	2.17128
T1020TS492_2o	B_A	1	2.07036
T1020TS492_3o	C_B	1	2.66265
T1020TS492_3o	C_A	1	2.26204
T1020TS492_3o	B_A	1	2.1923
T1020TS492_4o	C_A	1	1.97726
T1020TS492_4o	C_B	1	2.46388
T1020TS492_4o	B_A	1	1.88221
T1020TS492_5o	C_A	1	1.84546
T1020TS492_5o	C_B	1	2.46021
T1020TS492_5o	B_A	1	2.30807
Target_t1020o	B_C	1	1.1893
Target_t1020o	A_C	1	1.01903
Target_t1020o	A_B	1	1.13943

### Sheet: T0995o
Model ID	Interface chains	Model prediction: Class	PI-score
T0995TS008_1o	C_B	0	-0.762453
T0995TS008_4o	B_A	0	-0.492061
T0995TS008_4o	D_C	0	-0.646344
T0995TS008_4o	H_G	0	-0.645041
T0995TS008_4o	F_E	0	-0.645882
T0995TS008_5o	B_A	0	-0.474872
T0995TS008_5o	D_C	0	-0.753713
T0995TS008_5o	F_E	0	-0.749822
T0995TS008_5o	H_G	0	-0.744342
T0995TS047_2o_T0995o	C_A	0	-0.136979
T0995TS047_3o_T0995o	G_F	0	-0.433725
T0995TS068_5o_T0995o	H_F	0	-0.453946
T0995TS114_5o	H_B	0	-0.289547
T0995TS114_5o	G_F	0	-0.460164
T0995TS114_5o	C_B	0	-0.511009
T0995TS114_5o	D_B	0	-0.432912
T0995TS114_5o	F_D	0	-0.798736
T0995TS114_5o	E_D	0	-0.61363
T0995TS114_5o	H_F	0	-0.834877
T0995TS114_5o	H_A	0	-0.536932
T0995TS117_1o_T0995o	D_C	0	-1.24961
T0995TS117_1o_T0995o	E_D	0	-1.28611
T0995TS117_1o_T0995o	F_E	0	-1.28306
T0995TS117_1o_T0995o	H_A	0	-1.27789
T0995TS117_1o_T0995o	H_G	0	-1.30969
T0995TS117_1o_T0995o	G_F	0	-1.3044
T0995TS117_1o_T0995o	B_A	0	-1.36021
T0995TS117_1o_T0995o	C_B	0	-1.36517
T0995TS155_1o	G_F	0	-0.0348175
T0995TS155_1o	H_D	0	-0.230633
T0995TS155_2o	G_F	0	-0.0938828
T0995TS155_3o	G_F	0	-0.0246682
T0995TS163_1o_T0995o	D_B	0	-0.0997075
T0995TS163_4o_T0995o	E_C	0	-0.181529
T0995TS163_5o_T0995o	C_B	0	-0.0169448
T0995TS163_5o_T0995o	E_D	0	-0.188145
T0995TS196_3o_T0995o	F_E	0	-1.97437
T0995TS196_3o_T0995o	H_G	0	-1.97153
T0995TS196_3o_T0995o	D_C	0	-1.96289
T0995TS196_3o_T0995o	C_B	0	-2.00516
T0995TS196_3o_T0995o	B_A	0	-2.00297
T0995TS196_3o_T0995o	E_D	0	-2.00391
T0995TS196_3o_T0995o	H_A	0	-1.99564
T0995TS196_3o_T0995o	G_F	0	-1.99566
T0995TS208_5o_T0995o	D_B	0	-1.26787
T0995TS270_1o	F_C	0	-0.147849
T0995TS270_1o	D_A	0	-0.0810946
T0995TS270_1o	H_E	0	-0.0546907
T0995TS270_3o	E_D	0	-0.19928
T0995TS270_3o	G_F	0	-0.171512
T0995TS270_3o	C_B	0	-0.166046
T0995TS270_5o	H_E	0	-0.334563
T0995TS270_5o	F_C	0	-0.400443
T0995TS270_5o	D_A	0	-0.369243
T0995TS329_1o_T0995o	B_A	0	-1.79514
T0995TS329_1o_T0995o	F_E	0	-1.81901
T0995TS329_1o_T0995o	D_C	0	-1.63563
T0995TS329_1o_T0995o	H_G	0	-1.6611
T0995TS344_4o_T0995o	H_F	0	-0.937408
T0995TS344_4o_T0995o	D_B	0	-0.975697
T0995TS344_5o_T0995o	C_A	0	-0.824771
T0995TS344_5o_T0995o	E_C	0	-0.336597
T0995TS344_5o_T0995o	H_F	0	-1.00207
T0995TS344_5o_T0995o	D_B	0	-1.30684
T0995TS366_1o_T0995o	H_A	0	-0.330695
T0995TS366_2o_T0995o	B_A	0	-0.608615
T0995TS366_2o_T0995o	F_E	0	-0.384747
T0995TS366_4o_T0995o	F_E	0	-0.288592
T0995TS366_4o_T0995o	E_D	0	-0.840749
T0995TS366_5o_T0995o	G_E	0	-0.403207
T0995TS366_5o_T0995o	D_B	0	-0.225881
T0995TS366_5o_T0995o	H_F	0	-0.863705
T0995TS366_5o_T0995o	G_F	0	-0.377133
T0995TS366_5o_T0995o	H_E	0	-0.252096
T0995TS366_5o_T0995o	C_A	0	-0.267858
T0995TS366_5o_T0995o	C_B	0	-0.119281
T0995TS397_1o_T0995o	D_C	0	-0.52079
T0995TS397_1o_T0995o	F_E	0	-0.627749
T0995TS397_1o_T0995o	B_A	0	-0.644495
T0995TS397_1o_T0995o	H_G	0	-0.662909
T0995TS397_1o_T0995o	F_D	0	-1.47197
T0995TS397_1o_T0995o	E_C	0	-1.49625
T0995TS397_1o_T0995o	G_E	0	-1.39492
T0995TS397_1o_T0995o	D_B	0	-1.53309
T0995TS397_1o_T0995o	C_A	0	-1.55404
T0995TS397_1o_T0995o	H_F	0	-1.6889
T0995TS397_1o_T0995o	H_E	0	-1.65427
T0995TS397_1o_T0995o	D_A	0	-1.65966
T0995TS397_1o_T0995o	F_C	0	-1.67072
T0995TS397_2o_T0995o	D_C	0	-1.03695
T0995TS397_2o_T0995o	B_A	0	-0.94395
T0995TS397_2o_T0995o	F_E	0	-0.982791
T0995TS397_2o_T0995o	H_G	0	-1.04474
T0995TS397_2o_T0995o	G_E	0	-0.269957
T0995TS397_2o_T0995o	D_B	0	-0.321517
T0995TS397_2o_T0995o	F_D	0	-0.272509
T0995TS397_2o_T0995o	E_C	0	-0.441571
T0995TS397_2o_T0995o	H_F	0	-0.493979
T0995TS397_2o_T0995o	C_A	0	-0.344846
T0995TS397_3o_T0995o	G_F	0	-1.22361
T0995TS397_3o_T0995o	C_B	0	-1.25319
T0995TS397_3o_T0995o	E_D	0	-1.26588
T0995TS397_4o_T0995o	D_C	0	-1.03695
T0995TS397_4o_T0995o	B_A	0	-0.94395
T0995TS397_4o_T0995o	F_E	0	-0.982791
T0995TS397_4o_T0995o	H_G	0	-1.04474
T0995TS397_4o_T0995o	G_E	0	-0.269957
T0995TS397_4o_T0995o	D_B	0	-0.321517
T0995TS397_4o_T0995o	F_D	0	-0.272509
T0995TS397_4o_T0995o	E_C	0	-0.441571
T0995TS397_4o_T0995o	H_F	0	-0.493979
T0995TS397_4o_T0995o	C_A	0	-0.344846
T0995TS432_1o_T0995o	H_D	0	-0.497316
T0995TS432_1o_T0995o	G_F	0	-0.0298927
T0995TS432_3o_T0995o	E_C	0	-1.28914
T0995TS432_4o_T0995o	H_F	0	-1.00788
T0995TS460_1o_T0995o	H_F	0	-1.81671
T0995TS460_1o_T0995o	D_B	0	-1.80852
T0995TS460_1o_T0995o	F_B	0	-0.155988
T0995TS470_3o_T0995o	H_B	0	-1.26021
T0995TS470_3o_T0995o	G_A	0	-0.234578
T0995TS470_4o_T0995o	H_B	0	-0.79673
T0995TS472_3o	H_A	0	-0.603887
T0995TS004_4o_T0995o	B_A	1	1.78745
T0995TS004_5o_T0995o	F_E	1	2.069
T0995TS004_5o_T0995o	D_C	1	2.11069
T0995TS004_5o_T0995o	B_A	1	2.3829
T0995TS004_5o_T0995o	C_B	1	0.835915
T0995TS004_5o_T0995o	D_A	1	0.509015
T0995TS004_5o_T0995o	E_C	1	0.0201511
T0995TS008_1o	D_C	1	1.21426
T0995TS008_1o	F_E	1	1.48991
T0995TS008_1o	B_A	1	1.36905
T0995TS008_1o	H_G	1	1.38823
T0995TS008_2o	F_E	1	0.401459
T0995TS008_2o	B_A	1	0.383143
T0995TS008_2o	D_C	1	0.379642
T0995TS008_2o	H_G	1	0.527736
T0995TS008_3o	D_C	1	1.29212
T0995TS008_3o	B_A	1	1.39529
T0995TS008_3o	H_G	1	0.979631
T0995TS008_3o	F_E	1	1.17307
T0995TS047_1o_T0995o	F_E	1	0.698253
T0995TS047_1o_T0995o	D_C	1	0.820585
T0995TS047_1o_T0995o	H_G	1	0.25142
T0995TS047_1o_T0995o	B_A	1	0.645184
T0995TS047_1o_T0995o	C_B	1	0.761905
T0995TS047_1o_T0995o	G_F	1	1.27193
T0995TS047_1o_T0995o	E_D	1	0.469672
T0995TS047_2o_T0995o	G_E	1	0.824702
T0995TS047_2o_T0995o	F_B	1	0.818938
T0995TS047_2o_T0995o	E_D	1	1.13548
T0995TS047_2o_T0995o	G_C	1	1.08377
T0995TS047_2o_T0995o	H_A	1	0.7391
T0995TS047_2o_T0995o	D_B	1	0.980576
T0995TS047_3o_T0995o	H_G	1	1.14627
T0995TS047_3o_T0995o	F_E	1	0.942174
T0995TS047_3o_T0995o	C_B	1	0.833831
T0995TS047_3o_T0995o	E_D	1	1.18835
T0995TS047_3o_T0995o	D_C	1	1.03092
T0995TS047_3o_T0995o	B_A	1	0.974225
T0995TS068_1o_T0995o	F_E	1	1.46141
T0995TS068_1o_T0995o	D_C	1	1.85923
T0995TS068_1o_T0995o	H_G	1	1.78724
T0995TS068_1o_T0995o	B_A	1	1.85827
T0995TS068_1o_T0995o	F_D	1	2.55214
T0995TS068_1o_T0995o	C_B	1	2.7768
T0995TS068_1o_T0995o	G_F	1	2.6992
T0995TS068_1o_T0995o	E_D	1	2.14549
T0995TS068_1o_T0995o	D_A	1	2.58256
T0995TS068_1o_T0995o	H_E	1	2.70956
T0995TS068_1o_T0995o	C_A	1	1.59447
T0995TS068_1o_T0995o	F_C	1	2.00917
T0995TS068_1o_T0995o	G_E	1	0.491778
T0995TS068_2o_T0995o	F_E	1	1.86171
T0995TS068_2o_T0995o	H_G	1	1.72677
T0995TS068_2o_T0995o	B_A	1	1.88581
T0995TS068_2o_T0995o	D_C	1	1.64853
T0995TS068_2o_T0995o	F_D	1	2.18648
T0995TS068_2o_T0995o	D_A	1	2.6114
T0995TS068_2o_T0995o	G_F	1	1.3571
T0995TS068_2o_T0995o	E_D	1	2.15617
T0995TS068_2o_T0995o	C_B	1	3.34184
T0995TS068_2o_T0995o	C_A	1	1.24319
T0995TS068_2o_T0995o	H_E	1	2.71995
T0995TS068_2o_T0995o	F_C	1	2.37972
T0995TS068_2o_T0995o	G_E	1	1.05014
T0995TS068_3o_T0995o	D_C	1	1.86074
T0995TS068_3o_T0995o	F_E	1	2.00088
T0995TS068_3o_T0995o	B_A	1	1.84273
T0995TS068_3o_T0995o	H_G	1	1.92419
T0995TS068_3o_T0995o	H_E	1	3.23661
T0995TS068_3o_T0995o	D_A	1	2.11657
T0995TS068_3o_T0995o	G_F	1	1.29426
T0995TS068_3o_T0995o	G_E	1	1.84276
T0995TS068_3o_T0995o	F_C	1	1.99209
T0995TS068_3o_T0995o	F_D	1	1.58129
T0995TS068_3o_T0995o	E_D	1	2.49753
T0995TS068_4o_T0995o	F_E	1	1.95533
T0995TS068_4o_T0995o	B_A	1	1.87465
T0995TS068_4o_T0995o	D_C	1	1.99427
T0995TS068_4o_T0995o	H_G	1	1.8062
T0995TS068_4o_T0995o	D_A	1	3.16024
T0995TS068_4o_T0995o	H_F	1	1.12372
T0995TS068_4o_T0995o	C_B	1	2.53468
T0995TS068_5o_T0995o	B_A	1	1.99811
T0995TS068_5o_T0995o	F_E	1	1.91916
T0995TS068_5o_T0995o	H_G	1	1.84721
T0995TS068_5o_T0995o	D_C	1	1.85319
T0995TS068_5o_T0995o	C_B	1	2.36848
T0995TS068_5o_T0995o	E_C	1	2.18579
T0995TS068_5o_T0995o	F_D	1	1.35356
T0995TS068_5o_T0995o	D_A	1	2.70842
T0995TS086_1o_T0995o	B_A	1	1.74076
T0995TS086_2o_T0995o	B_A	1	1.9346
T0995TS086_3o_T0995o	B_A	1	1.53336
T0995TS086_4o_T0995o	F_E	1	1.57289
T0995TS086_4o_T0995o	B_A	1	1.6555
T0995TS086_4o_T0995o	H_G	1	1.75002
T0995TS086_4o_T0995o	D_C	1	1.69721
T0995TS086_5o_T0995o	H_G	1	1.87783
T0995TS086_5o_T0995o	F_E	1	1.86365
T0995TS086_5o_T0995o	B_A	1	1.83899
T0995TS086_5o_T0995o	D_C	1	1.89683
T0995TS114_2o	C_B	1	0.590822
T0995TS114_2o	D_A	1	0.491363
T0995TS155_1o	F_E	1	1.39164
T0995TS155_1o	B_A	1	1.39273
T0995TS155_1o	H_G	1	1.55993
T0995TS155_1o	D_C	1	1.55245
T0995TS155_1o	C_B	1	0.0916849
T0995TS155_1o	H_E	1	1.95221
T0995TS155_1o	D_A	1	2.00928
T0995TS155_2o	F_E	1	1.38718
T0995TS155_2o	B_A	1	1.38255
T0995TS155_2o	H_G	1	1.5144
T0995TS155_2o	D_C	1	1.51777
T0995TS155_2o	C_B	1	0.0115132
T0995TS155_2o	D_A	1	1.79824
T0995TS155_2o	H_E	1	1.83259
T0995TS155_3o	H_D	1	2.02643
T0995TS155_3o	B_A	1	1.38246
T0995TS155_3o	F_E	1	1.39484
T0995TS155_3o	H_G	1	1.53262
T0995TS155_3o	D_C	1	1.52076
T0995TS155_3o	C_B	1	0.0232331
T0995TS155_3o	H_E	1	1.81402
T0995TS155_3o	D_A	1	1.8619
T0995TS163_1o_T0995o	D_C	1	1.81518
T0995TS163_1o_T0995o	F_E	1	2.3662
T0995TS163_1o_T0995o	E_D	1	1.79126
T0995TS163_1o_T0995o	H_G	1	1.69149
T0995TS163_1o_T0995o	B_A	1	1.5192
T0995TS163_1o_T0995o	C_B	1	2.39702
T0995TS163_1o_T0995o	G_F	1	1.44667
T0995TS163_1o_T0995o	F_D	1	2.58011
T0995TS163_1o_T0995o	H_F	1	0.0838672
T0995TS163_1o_T0995o	G_E	1	1.56487
T0995TS163_1o_T0995o	E_C	1	1.61934
T0995TS163_1o_T0995o	C_A	1	0.542867
T0995TS163_2o_T0995o	D_C	1	1.63138
T0995TS163_2o_T0995o	B_A	1	1.3314
T0995TS163_2o_T0995o	H_G	1	1.68618
T0995TS163_2o_T0995o	E_D	1	1.142
T0995TS163_2o_T0995o	F_E	1	2.17373
T0995TS163_2o_T0995o	G_F	1	1.14
T0995TS163_2o_T0995o	C_B	1	1.70239
T0995TS163_2o_T0995o	F_D	1	1.29263
T0995TS163_2o_T0995o	H_F	1	0.646823
T0995TS163_2o_T0995o	G_E	1	1.15004
T0995TS163_2o_T0995o	D_B	1	0.875094
T0995TS163_2o_T0995o	C_A	1	0.92655
T0995TS163_2o_T0995o	E_C	1	1.8105
T0995TS163_3o_T0995o	D_C	1	1.62264
T0995TS163_3o_T0995o	E_D	1	1.42406
T0995TS163_3o_T0995o	F_E	1	2.07529
T0995TS163_3o_T0995o	H_G	1	1.68336
T0995TS163_3o_T0995o	B_A	1	1.5846
T0995TS163_3o_T0995o	C_B	1	2.25015
T0995TS163_3o_T0995o	G_F	1	2.06944
T0995TS163_3o_T0995o	H_F	1	0.0545996
T0995TS163_3o_T0995o	F_D	1	2.03295
T0995TS163_3o_T0995o	D_B	1	1.77081
T0995TS163_3o_T0995o	G_E	1	1.39454
T0995TS163_3o_T0995o	C_A	1	0.53557
T0995TS163_3o_T0995o	E_C	1	1.07446
T0995TS163_4o_T0995o	F_E	1	1.95166
T0995TS163_4o_T0995o	B_A	1	1.72194
T0995TS163_4o_T0995o	D_C	1	1.71193
T0995TS163_4o_T0995o	H_G	1	1.91042
T0995TS163_4o_T0995o	E_D	1	1.8898
T0995TS163_4o_T0995o	C_B	1	2.03617
T0995TS163_4o_T0995o	G_F	1	1.69051
T0995TS163_5o_T0995o	D_C	1	1.61194
T0995TS163_5o_T0995o	B_A	1	1.88367
T0995TS163_5o_T0995o	F_E	1	2.091
T0995TS163_5o_T0995o	H_G	1	1.73845
T0995TS163_5o_T0995o	G_F	1	0.561827
T0995TS169_1o	C_B	1	1.10204
T0995TS169_2o	C_B	1	1.3033
T0995TS169_3o	C_B	1	0.849944
T0995TS169_4o	C_B	1	0.386037
T0995TS192_1o_T0995o	B_A	1	0.0312676
T0995TS192_1o_T0995o	F_E	1	0.00907625
T0995TS192_1o_T0995o	D_C	1	0.0689964
T0995TS192_1o_T0995o	H_G	1	0.112659
T0995TS208_1o_T0995o	D_C	1	2.02605
T0995TS208_1o_T0995o	B_A	1	1.80762
T0995TS208_1o_T0995o	D_B	1	2.07717
T0995TS208_2o_T0995o	B_A	1	1.65249
T0995TS208_2o_T0995o	D_C	1	1.29622
T0995TS208_2o_T0995o	D_B	1	0.119908
T0995TS208_3o_T0995o	D_C	1	1.39018
T0995TS208_3o_T0995o	B_A	1	1.45516
T0995TS208_3o_T0995o	D_B	1	0.953491
T0995TS208_4o_T0995o	B_A	1	1.66839
T0995TS208_4o_T0995o	D_C	1	1.61254
T0995TS208_5o_T0995o	B_A	1	1.44676
T0995TS208_5o_T0995o	D_C	1	1.8639
T0995TS230_1o	H_A	1	2.26492
T0995TS230_2o	H_A	1	0.911361
T0995TS230_3o	D_C	1	1.64315
T0995TS230_3o	H_G	1	1.64006
T0995TS230_3o	B_A	1	1.58474
T0995TS230_3o	F_E	1	1.61372
T0995TS230_4o	D_C	1	1.52343
T0995TS230_4o	H_G	1	1.53864
T0995TS230_4o	F_E	1	1.5626
T0995TS230_4o	B_A	1	1.57561
T0995TS230_5o	F_E	1	1.52393
T0995TS230_5o	B_A	1	1.52844
T0995TS230_5o	D_C	1	1.4528
T0995TS230_5o	H_G	1	1.42801
T0995TS270_1o	F_E	1	1.3396
T0995TS270_1o	H_G	1	1.33944
T0995TS270_1o	B_A	1	1.34429
T0995TS270_1o	D_C	1	1.34618
T0995TS270_2o	B_A	1	1.06585
T0995TS270_2o	F_E	1	1.06739
T0995TS270_2o	H_G	1	1.06133
T0995TS270_2o	D_C	1	1.06668
T0995TS270_3o	H_G	1	1.34083
T0995TS270_3o	B_A	1	1.34308
T0995TS270_3o	F_E	1	1.34528
T0995TS270_3o	D_C	1	1.34763
T0995TS270_4o	B_A	1	1.05717
T0995TS270_4o	F_E	1	1.06197
T0995TS270_4o	H_G	1	1.06377
T0995TS270_4o	D_C	1	1.06733
T0995TS270_5o	D_C	1	1.33971
T0995TS270_5o	B_A	1	1.33806
T0995TS270_5o	F_E	1	1.3431
T0995TS270_5o	H_G	1	1.33959
T0995TS271_1o	F_E	1	1.36485
T0995TS271_1o	D_C	1	1.55683
T0995TS271_1o	B_A	1	1.87585
T0995TS271_1o	H_G	1	1.53383
T0995TS271_2o	D_C	1	1.52815
T0995TS271_2o	H_G	1	1.32964
T0995TS271_2o	B_A	1	1.5881
T0995TS271_2o	F_E	1	1.31011
T0995TS271_3o	F_E	1	2.3332
T0995TS271_3o	B_A	1	2.23633
T0995TS271_3o	D_C	1	1.76274
T0995TS271_3o	H_G	1	1.42126
T0995TS271_4o	D_C	1	1.5066
T0995TS271_4o	H_G	1	1.4389
T0995TS271_4o	F_E	1	1.34526
T0995TS271_4o	B_A	1	1.49435
T0995TS271_5o	F_E	1	1.59835
T0995TS271_5o	D_C	1	1.61901
T0995TS271_5o	B_A	1	1.51702
T0995TS271_5o	H_G	1	1.32242
T0995TS303_1o	H_G	1	1.63725
T0995TS303_1o	B_A	1	1.33341
T0995TS303_1o	D_C	1	1.38618
T0995TS303_1o	F_E	1	1.68913
T0995TS303_1o	H_F	1	3.25801
T0995TS303_1o	G_E	1	1.8691
T0995TS303_1o	E_C	1	2.25693
T0995TS303_1o	C_A	1	2.24835
T0995TS303_1o	D_B	1	3.14107
T0995TS303_1o	F_D	1	3.44041
T0995TS303_2o	H_G	1	1.44338
T0995TS303_2o	D_C	1	1.42344
T0995TS303_2o	B_A	1	1.32431
T0995TS303_2o	F_E	1	1.71544
T0995TS303_2o	G_E	1	2.12955
T0995TS303_2o	F_D	1	3.19186
T0995TS303_2o	D_B	1	2.97004
T0995TS303_2o	H_F	1	3.39301
T0995TS303_2o	E_C	1	2.36715
T0995TS303_2o	C_A	1	1.99981
T0995TS303_3o	H_G	1	1.62484
T0995TS303_3o	B_A	1	1.40163
T0995TS303_3o	F_E	1	1.81352
T0995TS303_3o	D_C	1	1.88965
T0995TS303_3o	E_C	1	2.31483
T0995TS303_3o	H_F	1	3.46671
T0995TS303_3o	G_E	1	2.0055
T0995TS303_3o	C_A	1	1.53542
T0995TS303_3o	D_B	1	3.25221
T0995TS303_3o	F_D	1	3.26217
T0995TS303_4o	H_G	1	1.80819
T0995TS303_4o	F_E	1	1.71714
T0995TS303_4o	D_C	1	1.60658
T0995TS303_4o	B_A	1	1.79126
T0995TS303_4o	C_A	1	1.99206
T0995TS303_4o	H_F	1	3.35639
T0995TS303_4o	E_C	1	2.17526
T0995TS303_4o	G_E	1	2.58309
T0995TS303_4o	F_D	1	3.22204
T0995TS303_4o	D_B	1	3.01149
T0995TS303_5o	B_A	1	1.49922
T0995TS303_5o	F_E	1	1.58907
T0995TS303_5o	H_G	1	1.52543
T0995TS303_5o	D_C	1	1.82034
T0995TS303_5o	E_C	1	2.54049
T0995TS303_5o	C_A	1	2.48588
T0995TS303_5o	H_F	1	3.49407
T0995TS303_5o	D_B	1	2.69653
T0995TS303_5o	G_E	1	2.45808
T0995TS303_5o	F_D	1	3.2001
T0995TS329_2o_T0995o	D_C	1	1.07114
T0995TS329_2o_T0995o	H_G	1	1.07163
T0995TS329_2o_T0995o	B_A	1	1.08217
T0995TS329_2o_T0995o	F_E	1	1.08383
T0995TS329_3o_T0995o	D_C	1	1.0731
T0995TS329_3o_T0995o	B_A	1	1.08985
T0995TS329_3o_T0995o	H_G	1	1.08973
T0995TS329_3o_T0995o	F_E	1	1.08433
T0995TS336_1o	B_A	1	1.16343
T0995TS336_1o	H_G	1	1.43829
T0995TS336_1o	D_C	1	1.1824
T0995TS336_1o	F_E	1	1.50053
T0995TS336_2o	D_C	1	1.30375
T0995TS336_2o	B_A	1	1.24122
T0995TS336_2o	H_G	1	1.28979
T0995TS336_2o	F_E	1	1.32483
T0995TS336_2o	G_F	1	0.763506
T0995TS336_2o	C_B	1	2.0551
T0995TS336_2o	E_D	1	1.98336
T0995TS336_3o	B_A	1	1.27367
T0995TS336_3o	D_C	1	1.22999
T0995TS336_3o	H_G	1	1.18339
T0995TS336_3o	F_E	1	1.06922
T0995TS336_4o	D_C	1	1.51973
T0995TS336_4o	H_G	1	1.52503
T0995TS336_4o	F_E	1	1.16193
T0995TS336_4o	B_A	1	1.16619
T0995TS336_4o	H_D	1	1.44899
T0995TS336_4o	C_B	1	1.1555
T0995TS336_4o	G_F	1	1.07236
T0995TS336_5o	D_C	1	1.49714
T0995TS336_5o	F_E	1	1.5529
T0995TS336_5o	H_G	1	1.32299
T0995TS336_5o	B_A	1	1.28173
T0995TS336_5o	G_F	1	1.22803
T0995TS336_5o	E_D	1	0.906974
T0995TS336_5o	C_B	1	1.61788
T0995TS343_1o	H_G	1	1.37652
T0995TS343_1o	F_E	1	1.54426
T0995TS343_1o	B_A	1	1.51688
T0995TS343_1o	D_C	1	1.56395
T0995TS343_2o	H_G	1	1.67649
T0995TS343_2o	B_A	1	1.55357
T0995TS343_2o	F_E	1	1.88458
T0995TS343_2o	D_C	1	1.73049
T0995TS343_3o	H_G	1	1.28016
T0995TS343_3o	B_A	1	1.2678
T0995TS343_3o	F_E	1	1.37538
T0995TS343_3o	D_C	1	1.32185
T0995TS343_3o	E_D	1	1.93623
T0995TS343_4o	H_G	1	1.37298
T0995TS343_4o	F_E	1	1.5429
T0995TS343_4o	B_A	1	1.50876
T0995TS343_4o	D_C	1	1.57519
T0995TS343_5o	H_G	1	1.57298
T0995TS343_5o	B_A	1	1.57732
T0995TS343_5o	F_E	1	1.89852
T0995TS343_5o	D_C	1	1.79986
T0995TS343_5o	F_D	1	2.42272
T0995TS344_1o_T0995o	H_G	1	1.35244
T0995TS344_1o_T0995o	B_A	1	1.42486
T0995TS344_1o_T0995o	F_E	1	1.79192
T0995TS344_1o_T0995o	D_C	1	1.55686
T0995TS344_1o_T0995o	C_B	1	0.706594
T0995TS344_1o_T0995o	E_D	1	1.85467
T0995TS344_1o_T0995o	G_F	1	2.35589
T0995TS344_2o_T0995o	H_G	1	1.29804
T0995TS344_2o_T0995o	F_E	1	1.64601
T0995TS344_2o_T0995o	B_A	1	1.39187
T0995TS344_2o_T0995o	D_C	1	1.49755
T0995TS344_2o_T0995o	C_B	1	0.542563
T0995TS344_2o_T0995o	E_D	1	1.55701
T0995TS344_2o_T0995o	G_F	1	2.11083
T0995TS344_3o_T0995o	H_G	1	1.62642
T0995TS344_3o_T0995o	F_E	1	1.00065
T0995TS344_3o_T0995o	B_A	1	1.26163
T0995TS344_3o_T0995o	D_C	1	1.45506
T0995TS344_3o_T0995o	C_B	1	0.739603
T0995TS344_3o_T0995o	G_F	1	1.51667
T0995TS344_4o_T0995o	H_G	1	1.26495
T0995TS344_4o_T0995o	F_E	1	1.31008
T0995TS344_4o_T0995o	B_A	1	1.32789
T0995TS344_4o_T0995o	D_C	1	1.27025
T0995TS344_4o_T0995o	C_A	1	0.213442
T0995TS344_4o_T0995o	E_D	1	2.2675
T0995TS344_4o_T0995o	C_B	1	0.912904
T0995TS344_4o_T0995o	G_F	1	1.89927
T0995TS344_5o_T0995o	B_A	1	0.894943
T0995TS344_5o_T0995o	H_G	1	0.766716
T0995TS344_5o_T0995o	D_C	1	0.940376
T0995TS344_5o_T0995o	F_E	1	1.15543
T0995TS344_5o_T0995o	G_F	1	1.64679
T0995TS344_5o_T0995o	C_B	1	0.391415
T0995TS344_5o_T0995o	E_D	1	1.46199
T0995TS366_1o_T0995o	C_B	1	1.62527
T0995TS366_1o_T0995o	D_A	1	1.25559
T0995TS366_1o_T0995o	G_F	1	1.41113
T0995TS366_1o_T0995o	H_E	1	1.35336
T0995TS366_1o_T0995o	H_D	1	1.01885
T0995TS366_1o_T0995o	F_E	1	1.32827
T0995TS366_1o_T0995o	G_E	1	1.683
T0995TS366_1o_T0995o	B_A	1	1.30839
T0995TS366_1o_T0995o	H_F	1	1.74008
T0995TS366_1o_T0995o	D_B	1	1.61458
T0995TS366_1o_T0995o	E_D	1	0.215449
T0995TS366_1o_T0995o	C_A	1	0.894125
T0995TS366_2o_T0995o	C_B	1	0.739065
T0995TS366_2o_T0995o	G_F	1	1.4178
T0995TS366_2o_T0995o	D_A	1	0.883788
T0995TS366_2o_T0995o	H_E	1	0.874976
T0995TS366_2o_T0995o	H_D	1	0.720309
T0995TS366_3o_T0995o	D_B	1	1.3831
T0995TS366_3o_T0995o	G_A	1	0.657046
T0995TS366_3o_T0995o	F_C	1	1.27283
T0995TS366_3o_T0995o	H_E	1	1.12495
T0995TS366_4o_T0995o	H_E	1	1.48723
T0995TS366_4o_T0995o	B_A	1	0.461521
T0995TS366_4o_T0995o	G_F	1	1.346
T0995TS366_4o_T0995o	C_B	1	0.853367
T0995TS366_4o_T0995o	D_A	1	1.61551
T0995TS366_4o_T0995o	H_D	1	0.0477151
T0995TS366_5o_T0995o	E_D	1	1.50112
T0995TS366_5o_T0995o	F_C	1	1.51637
T0995TS366_5o_T0995o	H_A	1	1.51616
T0995TS366_5o_T0995o	G_B	1	1.92631
T0995TS366_5o_T0995o	D_A	1	0.172179
T0995TS368_1o_T0995o	B_A	1	1.74076
T0995TS368_2o_T0995o	B_A	1	1.9346
T0995TS368_3o_T0995o	B_A	1	1.53336
T0995TS368_4o_T0995o	B_A	1	1.71334
T0995TS368_5o_T0995o	B_A	1	1.92166
T0995TS385_1o	F_E	1	1.36485
T0995TS385_1o	D_C	1	1.55683
T0995TS385_1o	B_A	1	1.87585
T0995TS385_1o	H_G	1	1.53383
T0995TS385_2o	D_C	1	1.52815
T0995TS385_2o	H_G	1	1.32964
T0995TS385_2o	B_A	1	1.5881
T0995TS385_2o	F_E	1	1.31011
T0995TS385_3o	F_E	1	2.3332
T0995TS385_3o	B_A	1	2.23633
T0995TS385_3o	D_C	1	1.76274
T0995TS385_3o	H_G	1	1.42126
T0995TS385_4o	D_C	1	1.5066
T0995TS385_4o	H_G	1	1.4389
T0995TS385_4o	F_E	1	1.34526
T0995TS385_4o	B_A	1	1.49435
T0995TS385_5o	F_E	1	1.59835
T0995TS385_5o	D_C	1	1.61901
T0995TS385_5o	B_A	1	1.51702
T0995TS385_5o	H_G	1	1.32242
T0995TS397_3o_T0995o	H_G	1	0.0694452
T0995TS397_3o_T0995o	B_A	1	0.141046
T0995TS397_3o_T0995o	F_E	1	0.286943
T0995TS397_3o_T0995o	D_C	1	0.234776
T0995TS429_1o	F_E	1	1.29789
T0995TS429_1o	D_C	1	1.28426
T0995TS429_1o	B_A	1	1.28476
T0995TS429_1o	H_G	1	1.29562
T0995TS429_2o	H_G	1	1.27756
T0995TS429_2o	D_C	1	1.28088
T0995TS429_2o	B_A	1	1.29019
T0995TS429_2o	F_E	1	1.2818
T0995TS429_3o	B_A	1	1.29407
T0995TS429_3o	F_E	1	1.29239
T0995TS429_3o	H_G	1	1.31568
T0995TS429_3o	D_C	1	1.30326
T0995TS429_4o	B_A	1	1.30481
T0995TS429_4o	H_G	1	1.29134
T0995TS429_4o	F_E	1	1.29999
T0995TS429_4o	D_C	1	1.3168
T0995TS429_5o	F_E	1	1.76224
T0995TS429_5o	B_A	1	1.76829
T0995TS429_5o	D_C	1	1.7819
T0995TS429_5o	H_G	1	1.78054
T0995TS432_1o_T0995o	H_G	1	0.998344
T0995TS432_1o_T0995o	F_E	1	1.0848
T0995TS432_1o_T0995o	B_A	1	0.943118
T0995TS432_1o_T0995o	D_C	1	0.749849
T0995TS432_1o_T0995o	C_B	1	0.0877493
T0995TS432_2o_T0995o	H_G	1	1.16998
T0995TS432_2o_T0995o	F_E	1	0.948511
T0995TS432_2o_T0995o	B_A	1	1.12116
T0995TS432_2o_T0995o	D_C	1	0.955698
T0995TS432_2o_T0995o	G_F	1	0.169281
T0995TS432_2o_T0995o	H_D	1	0.339937
T0995TS432_2o_T0995o	C_B	1	0.701023
T0995TS432_3o_T0995o	H_G	1	0.896949
T0995TS432_3o_T0995o	F_E	1	0.968984
T0995TS432_3o_T0995o	D_C	1	1.2757
T0995TS432_3o_T0995o	B_A	1	0.826081
T0995TS432_4o_T0995o	D_C	1	1.49657
T0995TS432_4o_T0995o	B_A	1	1.00465
T0995TS432_4o_T0995o	H_G	1	1.14792
T0995TS432_4o_T0995o	F_E	1	1.40879
T0995TS432_5o_T0995o	G_B	1	1.78346
T0995TS432_5o_T0995o	H_A	1	1.13288
T0995TS432_5o_T0995o	F_C	1	1.76006
T0995TS432_5o_T0995o	E_D	1	0.53688
T0995TS470_4o_T0995o	G_A	1	0.980467
T0995TS470_5o_T0995o	F_C	1	1.25008
T0995TS470_5o_T0995o	G_B	1	1.25707
T0995TS470_5o_T0995o	E_D	1	1.20995
T0995TS470_5o_T0995o	H_A	1	1.22506
T0995TS472_1o	H_G	1	2.41595
T0995TS472_1o	D_C	1	1.79508
T0995TS472_1o	B_A	1	1.98296
T0995TS472_1o	F_E	1	2.18114
T0995TS472_1o	G_E	1	1.60575
T0995TS472_1o	C_A	1	1.79084
T0995TS472_2o	H_G	1	2.36458
T0995TS472_2o	D_C	1	2.38206
T0995TS472_2o	B_A	1	2.03495
T0995TS472_2o	F_E	1	2.16555
T0995TS472_2o	G_E	1	1.76851
T0995TS472_2o	C_A	1	1.79969
T0995TS472_3o	H_G	1	2.56593
T0995TS472_3o	D_C	1	2.52764
T0995TS472_3o	B_A	1	2.07773
T0995TS472_3o	F_E	1	2.07864
T0995TS472_3o	G_E	1	1.56961
T0995TS472_3o	C_A	1	1.76096
T0995TS472_4o	D_C	1	2.52214
T0995TS472_4o	H_G	1	2.51165
T0995TS472_4o	B_A	1	2.05668
T0995TS472_4o	F_E	1	2.0426
T0995TS472_4o	C_A	1	1.70963
T0995TS472_4o	G_E	1	1.69251
T0995TS472_5o	H_G	1	2.4753
T0995TS472_5o	D_C	1	2.47855
T0995TS472_5o	F_E	1	2.42596
T0995TS472_5o	B_A	1	2.49418
T0995TS472_5o	G_E	1	2.44817
T0995TS472_5o	C_A	1	2.55456
Target_t0995o	G_E	1	1.46282
Target_t0995o	J_I	1	1.52004
Target_t0995o	D_C	1	1.48946
Target_t0995o	M_K	1	1.46276
Target_t0995o	O_H	1	1.5082
Target_t0995o	B_A	1	1.49415
Target_t0995o	K_I	1	2.35516
Target_t0995o	M_J	1	2.11569
Target_t0995o	E_C	1	2.35261
Target_t0995o	D_B	1	2.36311
Target_t0995o	P_N	1	2.2472
Target_t0995o	N_K	1	2.41016
Target_t0995o	O_I	1	2.23489
Target_t0995o	H_G	1	1.99985
Target_t0995o	R_L	1	2.34945
Target_t0995o	J_H	1	2.02835
Target_t0995o	C_A	1	2.14746
Target_t0995o	O_E	1	1.85096
Target_t0995o	R_Q	1	2.13553
Target_t0995o	P_F	1	2.15004
Target_t0995o	L_B	1	2.58931
Target_t0995o	G_D	1	2.01098

### Sheet: T0984o
Model ID	Interface chains	Model prediction: Class	PI-score
T0984TS004_1o_T0984o	B_A	1	1.20115
T0984TS004_2o_T0984o	B_A	1	1.16765
T0984TS004_3o_T0984o	B_A	1	1.15608
T0984TS008_1o	B_A	1	1.01774
T0984TS008_2o	B_A	1	0.793433
T0984TS008_3o	B_A	1	0.782757
T0984TS008_4o	B_A	1	1.01568
T0984TS008_5o	B_A	1	1.05863
T0984TS047_1o_T0984o	B_A	1	1.06981
T0984TS047_2o_T0984o	B_A	1	1.00171
T0984TS047_3o_T0984o	B_A	1	1.38358
T0984TS047_4o_T0984o	B_A	1	1.08754
T0984TS047_5o_T0984o	B_A	1	1.45109
T0984TS068_1o_T0984o	B_A	1	1.06231
T0984TS068_2o_T0984o	B_A	1	0.993317
T0984TS068_3o_T0984o	B_A	1	1.25009
T0984TS068_4o_T0984o	B_A	1	1.10665
T0984TS068_5o_T0984o	B_A	1	1.38868
T0984TS086_1o_T0984o	B_A	1	0.892431
T0984TS086_2o_T0984o	B_A	1	0.968174
T0984TS086_3o_T0984o	B_A	1	0.848382
T0984TS086_4o_T0984o	B_A	1	1.04987
T0984TS086_5o_T0984o	B_A	1	0.872624
T0984TS114_1o	B_A	1	1.00624
T0984TS114_2o	B_A	1	0.929647
T0984TS114_3o	B_A	1	1.00952
T0984TS114_4o	B_A	1	0.985567
T0984TS114_5o	B_A	1	1.02996
T0984TS135_2o_T0984o	B_A	1	0.49454
T0984TS135_3o_T0984o	B_A	1	0.389987
T0984TS135_4o_T0984o	B_A	1	0.867719
T0984TS155_1o	B_A	1	1.03444
T0984TS155_2o	B_A	1	1.06463
T0984TS155_3o	B_A	1	0.91705
T0984TS155_4o	B_A	1	1.07514
T0984TS155_5o	B_A	1	1.08777
T0984TS163_1o_T0984o	B_A	1	0.944527
T0984TS163_2o_T0984o	B_A	1	0.982663
T0984TS163_3o_T0984o	B_A	1	0.931848
T0984TS163_4o_T0984o	B_A	1	0.974052
T0984TS163_5o_T0984o	B_A	1	1.00428
T0984TS169_1o	B_A	1	0.904091
T0984TS169_2o	B_A	1	1.16245
T0984TS169_3o	B_A	1	1.35593
T0984TS169_5o	B_A	1	1.94347
T0984TS192_1o_T0984o	B_A	1	1.03996
T0984TS192_2o_T0984o	B_A	1	0.991793
T0984TS196_1o_T0984o	B_A	1	0.849131
T0984TS196_2o_T0984o	B_A	1	0.879082
T0984TS196_3o_T0984o	B_A	1	1.07707
T0984TS196_4o_T0984o	B_A	1	0.867719
T0984TS196_5o_T0984o	B_A	1	0.301997
T0984TS208_1o_T0984o	B_A	1	0.917068
T0984TS208_2o_T0984o	B_A	1	0.854574
T0984TS208_3o_T0984o	B_A	1	0.918102
T0984TS208_4o_T0984o	B_A	1	0.925767
T0984TS208_5o_T0984o	B_A	1	0.917133
T0984TS230_1o	B_A	1	0.877649
T0984TS230_2o	B_A	1	0.920059
T0984TS230_3o	B_A	1	0.944859
T0984TS230_4o	B_A	1	1.05772
T0984TS230_5o	B_A	1	0.922958
T0984TS270_1o	B_A	1	1.09159
T0984TS270_2o	B_A	1	1.12383
T0984TS270_3o	B_A	1	0.964718
T0984TS270_4o	B_A	1	0.548548
T0984TS270_5o	B_A	1	0.146417
T0984TS271_1o	B_A	1	1.13314
T0984TS271_2o	B_A	1	1.0434
T0984TS271_3o	B_A	1	1.28421
T0984TS271_4o	B_A	1	1.10009
T0984TS271_5o	B_A	1	1.15852
T0984TS288_1o	B_A	1	0.974173
T0984TS288_2o	B_A	1	1.0179
T0984TS288_3o	B_A	1	1.23797
T0984TS288_4o	B_A	1	0.977104
T0984TS288_5o	B_A	1	1.18273
T0984TS299_2o	B_A	1	0.956474
T0984TS299_3o	B_A	1	0.402734
T0984TS299_5o	B_A	1	0.839754
T0984TS303_1o	B_A	1	0.917853
T0984TS303_2o	B_A	1	0.982107
T0984TS303_3o	B_A	1	0.957695
T0984TS303_4o	B_A	1	0.965432
T0984TS303_5o	B_A	1	1.1797
T0984TS329_1o_T0984o	B_A	1	1.15349
T0984TS329_2o_T0984o	B_A	1	1.14704
T0984TS329_3o_T0984o	B_A	1	1.11988
T0984TS329_4o_T0984o	B_A	1	1.00974
T0984TS329_5o_T0984o	B_A	1	0.984903
T0984TS336_1o	B_A	1	1.29062
T0984TS336_2o	B_A	1	1.13876
T0984TS336_3o	B_A	1	1.10886
T0984TS336_4o	B_A	1	1.19875
T0984TS336_5o	B_A	1	1.31497
T0984TS343_1o	B_A	1	1.04406
T0984TS343_2o	B_A	1	0.929832
T0984TS343_3o	B_A	1	1.05272
T0984TS343_4o	B_A	1	0.884197
T0984TS343_5o	B_A	1	0.968757
T0984TS344_1o_T0984o	B_A	1	0.917853
T0984TS344_2o_T0984o	B_A	1	0.929835
T0984TS344_3o_T0984o	B_A	1	0.933416
T0984TS344_4o_T0984o	B_A	1	0.916819
T0984TS344_5o_T0984o	B_A	1	0.91796
T0984TS363_1o	B_A	1	1.2773
T0984TS363_5o	B_A	1	1.22136
T0984TS364_1o	B_A	1	1.00601
T0984TS364_2o	B_A	1	0.917251
T0984TS364_3o	B_A	1	0.983409
T0984TS364_4o	B_A	1	1.26739
T0984TS366_1o_T0984o	B_A	1	0.985544
T0984TS366_2o_T0984o	B_A	1	0.957228
T0984TS366_3o_T0984o	B_A	1	1.03171
T0984TS366_4o_T0984o	B_A	1	1.03403
T0984TS366_5o_T0984o	B_A	1	1.18124
T0984TS368_1o_T0984o	B_A	1	1.02376
T0984TS368_2o_T0984o	B_A	1	0.885227
T0984TS368_3o_T0984o	B_A	1	0.884101
T0984TS368_4o_T0984o	B_A	1	0.922493
T0984TS368_5o_T0984o	B_A	1	0.850674
T0984TS385_1o	B_A	1	1.13314
T0984TS385_2o	B_A	1	1.0434
T0984TS385_3o	B_A	1	1.28421
T0984TS385_4o	B_A	1	1.10009
T0984TS385_5o	B_A	1	1.15852
T0984TS429_1o	B_A	1	1.13303
T0984TS432_1o_T0984o	B_A	1	1.0642
T0984TS432_2o_T0984o	B_A	1	1.15191
T0984TS432_5o_T0984o	B_A	1	1.0207
T0984TS455_1o	B_A	1	1.02827
T0984TS455_2o	B_A	1	1.17104
T0984TS455_3o	B_A	1	1.21928
T0984TS455_4o	B_A	1	1.09112
T0984TS455_5o	B_A	1	1.1799
T0984TS460_1o_T0984o	B_A	1	0.973469
T0984TS470_1o_T0984o	B_A	1	1.05394
T0984TS470_2o_T0984o	B_A	1	1.07891
T0984TS470_3o_T0984o	B_A	1	0.961125
T0984TS470_4o_T0984o	B_A	1	1.18695
T0984TS470_5o_T0984o	B_A	1	0.877222
T0984TS472_2o	B_A	1	1.97102
T0984TS472_3o	B_A	1	1.11255
T0984TS472_4o	B_A	1	1.86213
T0984TS472_5o	B_A	1	2.01706
