## Supplementary material for "Assessment of protein-protein interfaces in cryo-EM derived assemblies": Table S4

### Sheet: T0001
Model ID	Interface chains	Model prediction: Class	PI-score
T0001EM123_1	I_H	1	1.89462
T0001EM123_1	1_0	1	2.01344
T0001EM123_1	E_D	1	1.96914
T0001EM123_1	C_B	1	1.97578
T0001EM123_1	R_Q	1	1.97584
T0001EM123_1	8_7	1	1.97933
T0001EM123_1	F_E	1	1.97762
T0001EM123_1	W_V	1	2.02359
T0001EM123_1	N_M	1	1.99135
T0001EM123_1	V_U	1	1.9949
T0001EM123_1	X_W	1	2.02539
T0001EM123_1	O_N	1	1.98895
T0001EM123_1	M_L	1	1.99412
T0001EM123_1	9_8	1	2.03193
T0001EM123_1	H_G	1	1.99283
T0001EM123_1	a_9	1	2.04703
T0001EM123_1	7_6	1	2.00291
T0001EM123_1	3_2	1	2.04147
T0001EM123_1	L_K	1	1.9904
T0001EM123_1	S_R	1	1.99841
T0001EM123_1	4_3	1	1.985
T0001EM123_1	G_F	1	1.99495
T0001EM123_1	Z_Y	1	2.0342
T0001EM123_1	0_Z	1	2.0546
T0001EM123_1	U_T	1	1.99126
T0001EM123_1	J_I	1	2.00527
T0001EM123_1	2_1	1	2.00771
T0001EM123_1	6_5	1	2.00588
T0001EM123_1	K_J	1	2.00625
T0001EM123_1	5_4	1	2.01324
T0001EM123_1	S_A	1	2.04858
T0001EM123_1	Y_X	1	2.05947
T0001EM123_1	T_A	1	2.01609
T0001EM123_1	Q_P	1	2.02421
T0001EM123_1	D_C	1	2.02315
T0001EM123_1	P_O	1	2.03993
T0001EM133_1	F_A	0	-0.97774
T0001EM133_1	E_U	0	-0.749969
T0001EM133_1	I_H	0	-0.448045
T0001EM133_1	D_C	0	-0.624405
T0001EM133_1	H_G	0	-0.47737
T0001EM133_1	C_B	0	-0.372947
T0001EM133_1	E_A	0	-0.430356
T0001EM192_1	D_C	1	1.50533
T0001EM192_1	g_f	1	1.50517
T0001EM192_1	Q_P	1	1.57335
T0001EM192_1	K_J	1	1.56751
T0001EM192_1	C_B	1	1.55
T0001EM192_1	J_I	1	1.56766
T0001EM192_1	S_R	1	1.62401
T0001EM192_1	O_N	1	1.63292
T0001EM192_1	M_L	1	1.61825
T0001EM192_1	I_H	1	1.61943
T0001EM192_1	L_K	1	1.62088
T0001EM192_1	H_G	1	1.6338
T0001EM192_1	G_F	1	1.63421
T0001EM192_1	R_Q	1	1.63028
T0001EM192_1	N_M	1	1.65401
T0001EM192_1	P_O	1	1.65719
T0001EM192_1	U_T	1	1.70016
T0001EM192_1	w_A	1	1.75216
T0001EM192_1	q_p	1	1.74749
T0001EM192_1	F_E	1	1.73583
T0001EM192_1	a_Z	1	1.73905
T0001EM192_1	X_W	1	1.73682
T0001EM192_1	T_S	1	1.73326
T0001EM192_1	W_V	1	1.76814
T0001EM192_1	b_a	1	1.762
T0001EM192_1	l_k	1	1.80496
T0001EM192_1	Z_Y	1	1.77513
T0001EM192_1	r_q	1	1.80507
T0001EM192_1	Y_X	1	1.78899
T0001EM192_1	k_j	1	1.79572
T0001EM192_1	f_e	1	1.87146
T0001EM192_1	d_c	1	1.81948
T0001EM192_1	h_g	1	1.84798
T0001EM192_1	c_b	1	1.6653
T0001EM192_1	n_m	1	1.81573
T0001EM192_1	j_i	1	1.80735
T0001EM192_1	u_t	1	1.81579
T0001EM192_1	E_D	1	1.78522
T0001EM192_1	w_v	1	1.81915
T0001EM192_1	i_h	1	1.83005
T0001EM192_1	s_r	1	1.83955
T0001EM192_1	o_n	1	1.84036
T0001EM192_1	e_d	1	1.88419
T0001EM192_1	t_s	1	1.83908
T0001EM192_1	p_o	1	1.84524
T0001EM192_1	v_u	1	1.85354
T0001EM192_1	m_l	1	1.73769
T0001EM192_1	V_U	1	1.92049

### Sheet: T0002
Model ID	Interface chains	Model prediction: Class	PI-score
T0002_1yar_alpha	B_A	1	2.67526
T0002_1yar_alpha	G_F	1	2.83081
T0002_1yar_alpha	C_B	1	2.65359
T0002_1yar_alpha	F_E	1	2.83927
T0002_1yar_alpha	D_C	1	2.74714
T0002_1yar_alpha	E_D	1	2.93759
T0002_1yar_alpha	G_A	1	2.72612
T0002EM120_1	E_F	1	2.24461
T0002EM120_1	T_S	1	2.38727
T0002EM120_1	P_O	1	2.28845
T0002EM120_1	Q_P	1	2.30596
T0002EM120_1	N_Z	1	1.58282
T0002EM120_1	C_B	1	2.42441
T0002EM120_1	Y_H	1	1.49002
T0002EM120_1	G_F	1	2.30047
T0002EM120_1	A_G	1	2.40781
T0002EM120_1	L_2	1	1.76966
T0002EM120_1	X_I	1	1.74106
T0002EM120_1	O_U	1	2.34112
T0002EM120_1	U_T	1	2.43241
T0002EM120_1	D_C	1	2.37931
T0002EM120_1	R_Q	1	2.37322
T0002EM120_1	B_A	1	2.24769
T0002EM120_1	R_S	1	2.38224
T0002EM120_1	E_D	1	2.37296
T0002EM120_1	1_M	1	1.69361
T0002EM123_1	l_e	1	1.59345
T0002EM123_1	k_d	1	1.62542
T0002EM123_1	h_a	1	1.67241
T0002EM123_1	j_c	1	1.66058
T0002EM123_1	n_g	1	1.65854
T0002EM123_1	m_f	1	1.67114
T0002EM123_1	i_b	1	1.67966
T0002EM123_1	C_B	1	2.2911
T0002EM123_1	F_E	1	2.30142
T0002EM123_1	N_H	1	2.29602
T0002EM123_1	J_I	1	2.30563
T0002EM123_1	I_H	1	2.29892
T0002EM123_1	N_M	1	2.29964
T0002EM123_1	L_K	1	2.3001
T0002EM123_1	M_L	1	2.30028
T0002EM123_1	B_A	1	2.30458
T0002EM123_1	D_C	1	2.30461
T0002EM123_1	E_D	1	2.30437
T0002EM123_1	G_F	1	2.30989
T0002EM123_1	G_A	1	2.30732
T0002EM123_1	K_J	1	2.31412
T0002EM123_2	h_a	1	1.23564
T0002EM123_2	j_c	1	1.23953
T0002EM123_2	k_d	1	1.26458
T0002EM123_2	l_e	1	1.2727
T0002EM123_2	n_g	1	1.2495
T0002EM123_2	i_b	1	1.25809
T0002EM123_2	m_f	1	1.26398
T0002EM123_2	M_L	1	2.07829
T0002EM123_2	J_I	1	2.08034
T0002EM123_2	E_D	1	2.08995
T0002EM123_2	I_H	1	2.08507
T0002EM123_2	K_J	1	2.09392
T0002EM123_2	C_B	1	2.08974
T0002EM123_2	G_A	1	2.08958
T0002EM123_2	B_A	1	2.08997
T0002EM123_2	D_C	1	2.09199
T0002EM123_2	L_K	1	2.09919
T0002EM123_2	F_E	1	2.1031
T0002EM123_2	N_M	1	2.09421
T0002EM123_2	N_H	1	2.09443
T0002EM123_2	G_F	1	2.09411
T0002EM131_1	O_U	1	1.90975
T0002EM131_1	C_B	1	1.98122
T0002EM131_1	E_D	1	1.93397
T0002EM131_1	G_F	1	1.94832
T0002EM131_1	H_B	1	1.94622
T0002EM131_1	R_Q	1	1.96333
T0002EM131_1	R_S	1	1.95356
T0002EM131_1	H_G	1	1.97104
T0002EM131_1	U_T	1	1.88234
T0002EM131_1	F_E	1	1.98259
T0002EM131_1	Q_P	1	1.97968
T0002EM131_1	T_S	1	2.02248
T0002EM131_1	P_O	1	2.04002
T0002EM131_1	D_C	1	1.90712
T0002EM133_1	I_B	1	2.07122
T0002EM133_1	K_J	1	2.07425
T0002EM133_1	W_P	1	2.08929
T0002EM133_1	b_a	1	2.07963
T0002EM133_1	a_Z	1	2.06997
T0002EM133_1	N_M	1	2.08078
T0002EM133_1	J_I	1	2.09124
T0002EM133_1	b_P	1	2.08203
T0002EM133_1	M_L	1	2.09999
T0002EM133_1	X_W	1	2.06766
T0002EM133_1	L_K	1	2.08969
T0002EM133_1	N_B	1	2.07807
T0002EM133_1	Z_Y	1	2.08361
T0002EM133_1	Y_X	1	2.2076
T0002EM133_2	Q_A	1	1.68925
T0002EM133_2	R_H	1	1.72341
T0002EM133_2	N_B	1	2.45361
T0002EM133_2	I_B	1	2.33337
T0002EM133_2	J_I	1	2.28089
T0002EM133_2	K_J	1	2.29984
T0002EM133_2	W_P	1	2.2959
T0002EM133_2	Y_X	1	2.30152
T0002EM133_2	Z_Y	1	2.29203
T0002EM133_2	M_L	1	2.30119
T0002EM133_2	N_M	1	2.33196
T0002EM133_2	b_a	1	2.30661
T0002EM133_2	b_P	1	2.30846
T0002EM133_2	L_K	1	2.31398
T0002EM133_2	X_W	1	2.304
T0002EM133_2	a_Z	1	2.32044
T0002EM164_1	N_L	0	-1.26811
T0002EM164_1	L_J	0	-1.78013
T0002EM164_1	K_I	0	-1.69753
T0002EM164_1	M_A	0	-0.764026
T0002EM164_1	n_d	0	-0.862516
T0002EM164_1	N_D	0	-1.51864
T0002EM164_1	J_B	0	-2.28958
T0002EM164_1	F_C	0	-2.26932
T0002EM164_1	H_F	0	-1.3634
T0002EM164_1	I_H	0	-1.35287
T0002EM164_1	G_E	0	-0.965224
T0002EM164_1	E_D	0	-1.26147
T0002EM164_1	G_B	0	-0.290241
T0002EM164_1	C_A	1	0.389145
T0002EM189_1	1_U	0	-0.0683441
T0002EM189_1	D_C	1	0.138142
T0002EM189_1	O_N	1	0.524932
T0002EM189_1	J_I	1	0.564175
T0002EM189_1	Y_P	1	0.0941616
T0002EM189_1	V_S	1	0.396373
T0002EM189_1	H_G	1	0.861562
T0002EM189_1	L_K	1	1.12314
T0002EM189_1	Z_B	1	0.380599
T0002EM189_1	K_J	1	0.982381
T0002EM189_1	H_A	1	1.14442
T0002EM189_1	F_E	1	1.17052
T0002EM189_1	C_A	1	1.06961
T0002EM189_1	N_M	1	1.12873
T0002EM189_1	O_I	1	0.78314
T0002EM189_1	E_D	1	1.7885
T0002EM189_1	G_F	1	1.66876
T0002EM189_1	M_L	1	1.91385
T0002EM189_2	H_A	0	-0.036014
T0002EM189_2	G_F	0	-0.372947
T0002EM189_2	N_M	0	-0.122208
T0002EM189_2	W_R	0	-0.169617
T0002EM189_2	Y_P	0	-0.0744096
T0002EM189_2	O_I	1	0.0384461
T0002EM189_2	J_I	1	0.136297
T0002EM189_2	M_L	1	0.434342
T0002EM189_2	O_N	1	0.356832
T0002EM189_2	K_J	1	0.274552
T0002EM189_2	X_Q	1	0.261492
T0002EM189_2	F_E	1	0.489577
T0002EM189_2	C_A	1	0.595063
T0002EM189_2	H_G	1	0.651986
T0002EM189_2	D_C	1	0.814363
T0002EM189_2	L_K	1	0.933977
T0002EM189_2	E_D	1	1.07838
T0002EM192_1	C_B	1	2.10639
T0002EM192_1	T_S	1	2.10656
T0002EM192_1	G_F	1	2.22673
T0002EM192_1	N_Z	1	1.59045
T0002EM192_1	X_I	1	1.49177
T0002EM192_1	E_F	1	2.31455
T0002EM192_1	Q_P	1	2.24485
T0002EM192_1	B_A	1	2.12835
T0002EM192_1	P_O	1	2.1934
T0002EM192_1	R_S	1	2.45305
T0002EM192_1	L_2	1	1.78144
T0002EM192_1	1_M	1	1.72894
T0002EM192_1	D_C	1	2.34383
T0002EM192_1	K_V	1	1.80325
T0002EM192_1	J_W	1	1.73494
T0002EM192_1	U_T	1	2.34638
T0002EM192_1	E_D	1	2.23498
T0002EM192_1	R_Q	1	2.50678
T0002EM192_1	A_G	1	2.59679
T0002EM192_1	Y_H	1	1.94912
T0002EM192_1	O_U	1	2.52533
3j9i	O_U	1	2.11736
3j9i	V_U	0	-0.598925
3j9i	W_O	0	-0.588543
3j9i	R_S	1	2.12364
3j9i	W_I	1	0.503318
3j9i	X_P	0	-0.567423
3j9i	N_Z	1	1.57596
3j9i	I_H	1	1.47932
3j9i	J_I	1	1.52612
3j9i	J_W	1	1.5683
3j9i	J_B	0	-0.557555
3j9i	I_A	0	-0.563818
3j9i	X_I	1	1.65471
3j9i	N_M	1	1.45307
3j9i	C_B	1	2.12263
3j9i	J_V	1	0.526465
3j9i	Q_P	1	2.11115
3j9i	H_N	1	1.45372
3j9i	N_F	0	-0.584088
3j9i	G_F	1	2.10164
3j9i	P_O	1	2.12657
3j9i	W_V	1	1.45784
3j9i	2_1	1	1.52869
3j9i	K_V	1	1.54786
3j9i	M_Z	1	0.521188
3j9i	K_J	1	1.4987
3j9i	E_F	1	2.11715
3j9i	L_D	0	-0.607543
3j9i	E_D	1	2.12148
3j9i	D_C	1	2.10789
3j9i	K_C	0	-0.608327
3j9i	E_M	0	-0.59722
3j9i	L_M	1	1.48756
3j9i	L_2	1	1.59337
3j9i	L_1	1	0.508578
3j9i	Y_H	1	1.4709
3j9i	B_A	1	2.11871
3j9i	K_2	1	0.5288
3j9i	2_T	0	-0.625489
3j9i	A_G	1	2.11942
3j9i	X_H	1	0.535338
3j9i	L_K	1	1.51666
3j9i	R_Z	0	-0.598356
3j9i	Y_Z	1	1.45935
3j9i	V_2	1	1.48686
3j9i	H_G	0	-0.591364
3j9i	R_Q	1	2.11471
3j9i	1_M	1	1.55696
3j9i	Y_X	1	1.53296
3j9i	Y_Q	0	-0.608504
3j9i	X_W	1	1.50248
3j9i	Y_N	1	0.49959
3j9i	1_S	0	-0.583517
3j9i	U_T	1	2.10283
3j9i	T_S	1	2.11305
3j9i	1_Z	1	1.43608

### Sheet: T0003
Model ID	Interface chains	Model prediction: Class	PI-score
T0003_1ss8	D_C	1	2.26966
T0003_1ss8	G_F	1	2.3561
T0003_1ss8	C_B	1	2.33835
T0003_1ss8	G_A	1	2.47618
T0003_1ss8	F_E	1	2.44086
T0003_1ss8	B_A	1	2.36567
T0003_1ss8	E_D	1	2.47168
T0003EM119_1	G_A	1	0.678422
T0003EM119_1	F_E	1	0.827095
T0003EM119_1	C_B	1	0.833559
T0003EM119_1	N_M	1	0.810301
T0003EM119_1	I_H	1	0.854759
T0003EM119_1	K_J	1	0.855288
T0003EM119_1	E_D	1	0.860074
T0003EM119_1	L_K	1	0.823054
T0003EM119_1	M_L	1	0.873342
T0003EM119_1	J_I	1	0.874538
T0003EM119_1	N_H	1	0.871339
T0003EM119_1	G_F	1	0.886459
T0003EM119_1	D_C	1	0.889375
T0003EM119_1	B_A	1	0.819735
T0003EM123_1	N_M	1	1.83404
T0003EM123_1	E_D	1	1.85245
T0003EM123_1	C_B	1	1.86833
T0003EM123_1	J_I	1	1.87237
T0003EM123_1	L_K	1	1.87884
T0003EM123_1	N_H	1	1.90729
T0003EM123_1	G_F	1	1.91909
T0003EM123_1	K_J	1	1.88754
T0003EM123_1	M_L	1	1.89937
T0003EM123_1	G_A	1	1.91487
T0003EM123_1	I_H	1	1.90742
T0003EM123_1	F_E	1	1.92947
T0003EM123_1	B_A	1	1.96344
T0003EM123_1	D_C	1	1.97445
T0003EM130_1	D_C	1	0.950275
T0003EM130_2	M_L	1	0.0952163
T0003EM130_2	G_F	1	0.0987661
T0003EM130_2	J_I	1	0.0910836
T0003EM130_2	D_C	1	0.115254
T0003EM133_1	N_M	1	1.29045
T0003EM133_1	L_K	1	1.37757
T0003EM133_1	C_B	1	1.38456
T0003EM133_1	M_L	1	1.39535
T0003EM133_1	G_A	1	1.39559
T0003EM133_1	I_H	1	1.40901
T0003EM133_1	K_J	1	1.41502
T0003EM133_1	E_D	1	1.41293
T0003EM133_1	J_I	1	1.41953
T0003EM133_1	B_A	1	1.42616
T0003EM133_1	F_E	1	1.43861
T0003EM133_1	N_H	1	1.45117
T0003EM133_1	G_F	1	1.49888
T0003EM133_1	D_C	1	1.47818
T0003EM164_1	M_J	0	-0.274485
T0003EM164_1	J_I	0	-0.627401
T0003EM164_1	I_H	0	-0.558941
T0003EM164_1	G_D	0	-1.34568
T0003EM164_1	H_E	0	-1.20771
T0003EM164_1	D_C	0	-1.28441
T0003EM164_1	F_E	0	-0.771857
T0003EM164_1	N_K	0	-0.31893
T0003EM164_1	F_B	0	-0.360719
T0003EM164_1	M_B	1	0.412039
T0003EM164_1	N_C	1	0.12714
T0003EM164_1	L_A	1	0.122223
T0003EM164_1	G_A	1	0.363978
T0003EM164_2	M_J	0	-0.317404
T0003EM164_2	J_I	0	-0.409205
T0003EM164_2	H_E	0	-0.753962
T0003EM164_2	I_H	0	-0.434828
T0003EM164_2	G_D	0	-1.45407
T0003EM164_2	D_C	0	-1.22733
T0003EM164_2	F_B	0	-0.265473
T0003EM164_2	F_E	0	-0.277191
T0003EM164_2	L_A	0	-0.0676696
T0003EM164_2	M_B	1	0.597572
T0003EM164_2	N_C	1	0.231233
T0003EM164_2	G_A	1	0.344693
T0003EM164_2	L_K	1	0.104117
T0003EM164_2	N_K	1	0.305432
T0003EM192_1	E_D	1	1.21801
T0003EM192_1	N_M	1	1.181
T0003EM192_1	B_A	1	1.19129
T0003EM192_1	J_I	1	1.21503
T0003EM192_1	D_C	1	1.2376
T0003EM192_1	G_A	1	1.21806
T0003EM192_1	I_H	1	1.23943
T0003EM192_1	G_F	1	1.21803
T0003EM192_1	K_J	1	1.23002
T0003EM192_1	L_K	1	1.23813
T0003EM192_1	N_H	1	1.27217
T0003EM192_1	M_L	1	1.25766
T0003EM192_1	F_E	1	1.25557
T0003EM192_1	C_B	1	1.29843

### Sheet: T0004
Model ID	Interface chains	Model prediction: Class	PI-score
T0004_3j5p	A_B	1	1.09195
T0004_3j5p	D_B	1	1.1021
T0004_3j5p	D_C	1	1.10171
T0004_3j5p	C_A	1	1.11469
T0004EM119_1	B_A	1	1.20982
T0004EM119_1	C_A	1	1.22503
T0004EM119_1	C_D	1	1.23307
T0004EM119_1	B_D	1	1.22937
T0004EM120_1	D_C	1	1.29236
T0004EM120_1	D_B	1	1.29103
T0004EM120_1	A_C	1	1.2932
T0004EM120_1	A_B	1	1.29233
T0004EM123_1	C_D	1	1.48768
T0004EM123_1	B_A	1	1.48969
T0004EM123_1	C_B	1	1.49524
T0004EM123_1	D_A	1	1.49562
T0004EM131_1	C_B	1	1.14177
T0004EM131_1	D_C	1	1.14541
T0004EM131_1	A_B	1	1.14556
T0004EM131_1	D_A	1	1.14972
T0004EM133_1	A_D	1	1.39497
T0004EM133_1	B_A	1	1.39627
T0004EM133_1	C_D	1	1.39802
T0004EM133_1	C_B	1	1.38899
T0004EM164_1	C_B	1	0.897882
T0004EM164_1	A_D	1	0.898156
T0004EM164_1	D_B	1	0.900787
T0004EM164_1	A_C	1	0.906635
T0004EM164_2	C_B	1	1.22753
T0004EM164_2	D_A	1	1.23148
T0004EM164_2	D_B	1	1.23156
T0004EM164_2	C_A	1	1.23288
T0004EM192_1	A_C	1	1.27229
T0004EM192_1	A_B	1	1.19234
T0004EM192_1	D_C	1	1.19313
T0004EM192_1	D_B	1	1.28481
T0004EM193_1	B_D	1	1.31838
T0004EM193_1	C_A	1	1.41644
T0004EM193_1	D_C	1	1.51265
T0004EM193_1	B_A	1	1.35858

### Sheet: T0005
Model ID	Interface chains	Model prediction: Class	PI-score
T0005EM192_1	c_P	0	-0.00471321
T0005EM192_1	b_Z	0	-0.120919
T0005EM192_1	h_f	0	-0.00902187
T0005EM192_1	J_H	0	-0.168177
T0005EM192_1	w_u	0	-0.0735163
T0005EM192_1	M_K	0	-0.0938655
T0005EM192_1	z_x	0	-0.145129
T0005EM192_1	r_e	0	-0.120485
T0005EM192_1	G_E	0	-0.103844
T0005EM192_1	Y_W	0	-0.0362955
T0005EM192_1	n_l	0	-0.0468971
T0005EM192_1	D_B	0	-0.148729
T0005EM192_1	q_o	0	-0.034423
T0005EM192_1	N_A	0	-0.143224
T0005EM192_1	V_T	0	-0.0306953
T0005EM192_1	k_i	0	-0.0642939
T0005EM192_1	v_g	0	-0.147233
T0005EM192_1	R_C	0	-0.159206
T0005EM192_1	S_Q	1	0.0212013
T0005EM192_1	O_K	1	1.11107
T0005EM192_1	F_B	1	1.22944
T0005EM192_1	p_l	1	1.20311
T0005EM192_1	r_g	1	1.32902
T0005EM192_1	c_R	1	1.03704
T0005EM192_1	j_f	1	1.29684
T0005EM192_1	I_E	1	1.27699
T0005EM192_1	y_u	1	1.24684
T0005EM192_1	d_Z	1	1.18332
T0005EM192_1	U_Q	1	1.30339
T0005EM192_1	X_T	1	1.23357
T0005EM192_1	a_W	1	1.2942
T0005EM192_1	N_C	1	1.37723
T0005EM192_1	L_H	1	1.38537
T0005EM192_1	m_i	1	1.4284
T0005EM192_1	s_o	1	1.45438
T0005EM192_1	Q_C	1	1.68728
T0005EM192_1	u_g	1	1.85444
T0005EM192_1	v_G	1	1.71222
T0005EM192_1	R_B	1	1.93057
T0005EM192_1	v_f	1	1.92137

### Sheet: T0006
Model ID	Interface chains	Model prediction: Class	PI-score
T0006EM130_2	I_A	1	1.27369
T0006EM130_2	F_C	1	1.58461
T0006EM130_2	J_I	1	0.782922
T0006EM130_2	U_A	1	0.782946
T0006EM130_2	D_C	1	0.782958
T0006EM130_2	G_F	1	0.782943
T0006EM130_4	I_A	0	-0.687916
T0006EM130_4	F_C	0	-0.448377

### Sheet: T0007
Model ID	Interface chains	Model prediction: Class	PI-score
T0007_5a63	C_B	1	2.16124
T0007_5a63	D_B	1	2.0541
T0007_5a63	C_A	1	2.27408
T0007EM119_1	C_B	1	1.0383
T0007EM119_1	C_A	1	1.92093
T0007EM119_1	D_B	1	1.27205
T0007EM119_2	C_B	1	1.81606
T0007EM119_2	D_B	1	1.80106
T0007EM119_2	C_A	1	2.30359
T0007EM120_1	C_B	1	1.93064
T0007EM120_1	D_B	1	2.0965
T0007EM120_1	C_A	1	2.11393
T0007EM123_1	C_B	1	1.81549
T0007EM123_1	D_B	1	1.61761
T0007EM123_1	C_A	1	2.42503
T0007EM123_2	C_B	1	1.89199
T0007EM123_2	C_A	1	2.28467
T0007EM123_2	D_B	1	2.40834
T0007EM133_1	D_A	1	1.76952
T0007EM133_1	B_A	1	2.22319
T0007EM133_1	D_C	1	1.63771
T0007EM133_2	D_A	1	1.25983
T0007EM133_2	B_A	1	2.28221
T0007EM133_2	D_C	1	1.66906
T0007EM164_1	B_A	1	0.884898
T0007EM164_2	C_B	1	1.77986
T0007EM164_2	D_B	1	1.79723
T0007EM164_2	C_A	1	1.96261
T0007EM185_1	D_C	0	-0.791758
T0007EM185_1	C_B	0	-0.951779
T0007EM185_1	B_A	1	0.351
T0007EM192_2	C_B	1	1.81814
T0007EM192_2	D_B	1	1.52503
T0007EM192_2	C_A	1	2.33156

### Sheet: T0104
Model ID	Interface chains	Model prediction: Class	PI-score
T0104EM060_1	B_A	0	-0.319514
T0104EM060_2	B_A	1	0.139659
T0104EM090_1	B_A	1	1.33876
T0104EM054_1	B_A	1	1.88253
T0104EM035_1	B_A	1	1.69104
T0104EM027_1	B_A	1	1.73041
T0104EM091_1	B_A	1	1.67487
T0104EM041_1	B_A	1	1.88243
6nbb	B_A	1	1.8751
T0104EM082_1	B_A	1	1.9445
T0104EM010_1	B_A	1	1.89217
T0104EM054_2	B_A	1	1.96095
T0104EM073_1	B_A	1	1.90542
T0104EM028_1	B_A	1	2.00093
T0104EM025_1	B_A	1	1.91094
T0104EM082_2	B_A	1	1.9774
